# Comprehensive profiling of genomic invertons in defined gut microbial community reveals associations with intestinal colonization and surface adhesion

**DOI:** 10.1101/2024.06.01.596983

**Authors:** Xiaofan Jin, Alice G. Cheng, Rachael Chanin, Feiqiao B. Yu, Alejandra Dimas, Marissa Jasper, Allison Weakley, Jia Yan, Ami S. Bhatt, Katherine S. Pollard

## Abstract

Bacteria use invertible genetic elements known as invertons to generate heterogeneity amongst a population and adapt to new and changing environments. In human gut bacteria, invertons are often found near genes associated with cell surface modifications, suggesting key roles in modulating dynamic processes such as surface adhesion and intestinal colonization. However, comprehensive testing of this hypothesis across complex bacterial communities like the human gut microbiome remains challenging. Metagenomic sequencing holds promising for detecting inversions without isolation and culturing, but ambiguity in read alignment limits the accuracy of the resulting inverton predictions. Here, we developed a customized bioinformatic workflow – PhaseFinderDC – to identify and track invertons in metagenomic data. Applying this method to a defined yet complex gut community (hCom2) across different growth environments over time using both *in vitro* and *in vivo* metagenomic samples, we detected invertons in most hCom2 strains. These include invertons whose orientation probabilities change over time and are statistically associated with environmental conditions. We used motif enrichment to identify putative inverton promoters and predict genes regulated by inverton flipping during intestinal colonization and surface adhesion. Analysis of inverton-proximal genes also revealed candidate invertases that may regulate flipping of specific invertons. Collectively, these findings suggest that surface adhesion and intestinal colonization in complex gut communities directly modulate inverton dynamics, offering new insights into the genetic mechanisms underlying these processes.
