## Supplementary Tables for "Comprehensive profiling of genomic invertons in defined gut microbial community reveals associations with intestinal colonization and surface adhesion": TableS6.csv

Motif ID	Motif sequence
1-1-IR	CWTSACGG
10-1-IR	SSSCTTGS
100-1-IR	TTTTGCYY
101-1-IR	CCACCWYC
102-1-IR	AACACGTC
103-1-IR	KYCBCACCMAG
108-1-IR	GGTCSATG
11-1-IR	GCSGGTST
110-1-IR	GDAACGYT
112-1-IR	TRCTGTMA
113-1-IR	TYGCCRMCGMC
115-1-IR	GGAASAG
116-1-IR	CTTATTTRYGAAATA
117-1-IR	ATGRATTCG
118-1-IR	MAGCTTTS
119-1-IR	TTTTCRDADKG
12-1-IR	CCSGACGGSGS
122-1-IR	TGTTTCAAAAGACGT
124-1-IR	AAGTTACAAGB
125-1-IR	GTTACTGTTCA
126-1-IR	CTTCKTAGGTAACGG
126-2-IR	GTTACTTCKTAGGTA
127-1-IR	AACGCARATTAWCGC
128-1-IR	CACCACAGAKKAMMCMRRRKW
128-2-IR	CACAGA
129-1-IR	TCGAWATC
13-1-IR	GCCGTSRC
130-1-IR	AGTCKTARTAGAACT
131-1-IR	GTTCTKDTAGAAC
131-2-IR	GTTCTWDCRGA
133-1-IR	ATTTTCRG
136-1-IR	TCTCTYWKTAAGAGA
137-1-IR	CTTACMWAGARACGG
138-1-IR	ATTYMYAATCC
139-1-IR	CAKAATDTYTATTHTGTKGT
14-1-IR	TSNCGGCC
140-1-IR	GACTTTAY
142-1-IR	TKAWWTWGTG
143-1-IR	CGTTCGTT
144-1-IR	TKAAAAYSDTC
145-1-IR	TAAATKATAATTTAG
16-1-IR	CGRCGRGS
18-1-IR	CAGCTT
19-1-IR	GMGCGCGA
2-1-IR	RCACTTRSGG
20-1-IR	ATCATSGS
21-1-IR	AMCTGSGC
22-1-IR	TGCKCGBC
23-1-IR	GCGGSSTBBTC
24-1-IR	CTTCCATC
26-1-IR	CWGSCSCA
27-1-IR	GCCARGSGGACTGTAAGCSRCAGGCCTTCCTGCCTGTAWGGTCGGTTTAAAA
27-2-IR	TGCCGCRT
28-1-IR	CWKSCCGG
3-1-IR	CTGAAGGR
31-1-IR	CAGGSMGKGG
32-1-IR	CGAAGCCG
33-1-IR	AAGCGGVTGTM
34-1-IR	KBTGGCGG
35-1-IR	CTTAATGACAGGGATGCCGGGGAGGTACTGGGGCTGTATAT
35-2-IR	GCCGCTGCGAWATGC
36-1-IR	GGRMTGTGTRTGCCATTTCWATA
36-2-IR	GCDAMGTGAAAGGTGAGSCGG
37-1-IR	TCATCGA
38-1-IR	GCCMCKARGY
4-1-IR	GSCGDKG
40-1-IR	CWGSCGCT
41-1-IR	GTYCGA
42-1-IR	GGCCGCAT
43-1-IR	AKGGCCTC
45-1-IR	CMGCCGGA
46-1-IR	TKCCGYA
47-1-IR	KCMTNGSCCAG
48-1-IR	GCTACTTGGGRAGTA
49-1-IR	GGTCAGAM
5-1-IR	GCGCWSCGCRT
50-1-IR	KNYKTCCGGAK
51-1-IR	GCTTACCGTGAGCCGGGACGGACTGTGAAAARCACCTGTCCTGTTGGAAAT
52-1-IR	GGCTGAMAT
53-1-IR	GTGCCAA
54-1-IR	GGYGCAGG
55-1-IR	CGSGWGSK
56-1-IR	AATGTCGG
57-1-IR	AKTGCGGCA
58-1-IR	ACATTGCC
59-1-IR	GGAATYGKRATATGSCTCTYYYGGATGCG
60-1-IR	CAGCHTCA
61-1-IR	ASCAGCAT
62-1-IR	GCRGATDYCCK
63-1-IR	GGAAGCCA
66-1-IR	CYTGCAGRGNA
68-1-IR	CGACTAGTCTAAACG
69-1-IR	ATHTCTBY
7-1-IR	TTAGRCGCGGATKACRCGGATKACRCGGA
7-2-IR	CGGATTACACGGAT
70-1-IR	CANGASCT
71-1-IR	CMGDCTYCGGC
72-1-IR	SCWGCTGC
73-1-IR	BCTGCSGC
74-1-IR	CCGCTTCSBSG
75-1-IR	CTTCATCG
76-1-IR	TTCBVGC
77-1-IR	GTACTTGCTCCGTAC
79-1-IR	CACCYKGA
8-1-IR	CSGCCWGC
80-1-IR	ACAGBAG
81-1-IR	GCSGAACG
82-1-IR	ARAMGKGC
83-1-IR	SCGGGAAA
84-1-IR	GTGTBKBAAA
85-1-IR	TGGTGG
86-1-IR	TGMYGRTG
87-1-IR	CTCGTMAW
88-1-IR	TATCTCGCTTATAGA
92-1-IR	TACYCTGC
93-1-IR	CCARGTNCT
95-1-IR	KCWGYTC
96-1-IR	GCCGSHGA
97-1-IR	CYCCAGGG
98-1-IR	WTCCYGKTTCC
99-1-IR	TGATWCTT
