## Supplementary Tables for "Comprehensive profiling of genomic invertons in defined gut microbial community reveals associations with intestinal colonization and surface adhesion": TableS7.csv

Motif ID	Motif sequence
1-1	TGCAGCNKCACTGCA
1-2	AAGACTGHAAAATAGARSVTKCCADTKCC
10-1	TSWKNACCAAGGTSVAC
10-2	TGGCCMAGSSC
100-1	TTTTGCYYC
101-1	CCTTTCGSTCDYGK
103-1	TCCGYAYCAWG
105-1	GSARAGAYKDAGSCSSAMKSRDCRGGARWASSSSGKRWY
106-1	SADCRCCGTRAAGBT
107-1	YGHAATKYKGSKCKKTAMSSCCTTMMYRYWSNYWMRYRNSS
108-1	WGGTMSATGDG
109-1	TGTGTHTATGCTGTTTKAAAA
11-1	GHVGHSGWRGHCGRYCKCGAG
110-1	GARYGTWAYATTGNMC
111-1	AGTTTCA
112-1	TTTAYGTNMMSAAGACCCATTATTTACAGTAATGGG
113-1	WATATNTTWAT
113-2	TYGCCGMHSA
114-1	AAAATMTCCSAYGAAAC
115-1	CCDGGAAGAGC
116-1	CTTATTTCRYAAATAAG
117-1	SCAGGCGRAWTCMWWCSCTG
118-1	AAWYAAGCTTTCMTT
119-1	GCTCTATGACAGGGAYAGGGAGAAGGGGACGGAGGTGTATATGTGTTTTCGAAGTGCWSSMGCKYGCTWACTGATTCTAG
12-1	GCGAATGACAAGRCGAGTCCGGYRCCYGRCGGGRCAATGTCTGCTGGTGAAATGTCC
12-2	WAGAAGCTGTWGAAGAAARCGGAAGTAAAATGRAGGKMMAWRYYKSMYTT
12-3	SVGCAGGABVWBGHYGNYSRBSTYHTCCA
121-1	MTSBYTGHGGAACT
122-1	TGTTTCAAAAGACGTTCGTYTDWTGMAA
122-2	CAAAGATAAGRCGCTTTTTTCATCTGTGCAAATATTTYTACATYGTTTTAATTATCAGTCATTTATCTCTTCYTYTTGCMTTCAGTGCGSAGAGY
122-3	CGCAAAGATAGAGGGTATTTTTAGAACTACAAAATGTTTAATAAAAAAAATGWTTT
122-4	AATWWWTTAAWMHAYAGDTGTTTATGAATTAAYAAAAAACWVTTTATTATCTGTCTGATTTTGTTTKYWKTTYWCTTBTGATTTATWTACAAAAA
124-1	ACGAGCTACAAGCTACAAG
124-2	AAHWAAWTNACAAGK
125-1	GTTACTGTTCACTCMBYWCWM
125-2	CCCGCGAGGTGTTTTGGCATGAATATGCCAAAATCCCGAGACATACAAGCCAAAATTCCATTGCCGCAGGCAATCTGGAATGAATTTTGGCTAMGTTAC
125-3	TCGCGCRGTATGTCTCGGGTTTTCTGTGACCTTYGCTCACAAAAAACACCTCGCGGG
125-4	AKYHYADATTBYSTGCRKCRMKRRRMKTKTKGCT
125-5	RTCGCWTAAMT
126-1	GTTACTTCKTAGGTAACGGAAWWWAHWW
126-10	TGARSRTTKWKAGCRKSTTGKCTTTHGDRAAAGKMRASA
126-11	WYHTTWTTTYCATGC
126-12	TACTTAATAGGTAASAGAA
126-2	GVYGCAAAGATAGRCAWAWWTATWAAWABWAMMMAAATAAA
126-3	AAHATDSRRCAAAAAWVTATCYGAACATG
126-4	YCYCTVCTTYTTAYDVCCTRMWSABGKGWKTKWTWYCTWTT
126-5	CTACTHAAAARCGGAAMTWRRAMAGATAAAACACGBGGATTCTTTGTATTAGGGCTTTGTTAACTTC
126-6	TYCATTTTTTTYYGTTTTMTY
126-7	CAAGAASTGYCTWYAAARAWGTTTTTCTWACYTAMGYGAAKGKWWAARSWYYTTWGA
126-8	AGAACTTTCATMAYYTATCGTATCATTTTTCAGTATTGACTACTCTMAAAGAGCAGG
126-9	AACAGARTAYAGGAATWTCRGGCATGATCAAACAGAATCAT
127-1	AACGCARATTAWCGCARATTW
128-1	MMTCTGTG
128-2	AAAWSAGAGAVABRA
129-1	TCGAAA
13-1	TGAYGASCGTGACGAKSWYYT
130-1	AGTCKTARYAGAACTDGG
130-2	SVTTMNMAAVAMRTHDCMAARCHMBTRMCDCKGRDWDRTTBYMVHAHTVCCWHTVHKDTRSKHVTAAAVWTAWACWTA
131-1	AGTTCTWDHRGAACTWDGKH
131-10	AAWAMARWYAAMYWGACWWWYTAAAAGSYRKCATCTGCATKYWYAGCKCRKAAAAC
131-11	KTGRTGKTARDAAGKKCTGTTGTSTAT
131-12	TATAAWWCWDCWRKMTKTKWTYAWAAATSHTWTKAAAATTHSWSWWWWTKATWTTVT
131-13	TTHDTACWTWTWAGGGYWKATATTCTTGKTTTCAWRGGGTDWWWWDWGATAAWTRWG
131-2	TDTWTTWWWWAAAAAWWTTHWTATMTTTGCMNCG
131-3	CTVAAAHAACASAASMDAVWTVTTRAWAKAKWTAAMAAHHHWTSHYWYVAWSHWTAWTCWWBTWTATTAHARAKCBATDKAHAWVWAARAGSTABA
131-4	GTTCTGGYAGAACTTAKWAY
131-5	WHSAAADRAAAHWACAAWGGAAWAARANTAAWHAHAMACMDRDDRAHAVDDAGDWWRGAAAHAARAWAT
131-6	RAARARGHWVMHWYAAWBAHCTKWTWTDACBTWTCYBTGDASATTWTTBADBWHTTTWSBWADSSWWAMATAATWMTWWC
131-7	CATAAGTATTATTTAGTTGYGATATTTGTTAAAWGTARGGTAWTTATTTTATTTTKAGTATRAAATGATGTAAAATACATGAAAATTGTCAAGAWAATCA
131-8	GTMTTATMYCTNHHDVACAWAASTATWWDAWTWBWSGRCMWAAMAGYTTCACCGKTT
131-9	SRTTYKWTATMAGMRATGGAYTYYYRTWTTWTYCYCTTKT
132-1	RAAYSYRCCRSAWATAARMNAAAT
133-1	KTTRTCCSKAARAT
136-1	WRTABWTCTCTTAHRAAGAGA
136-2	CDNVTGCAAARDTACGHAAAATWTTGAAAAHRAMNAHAWWWWWNRBNDWWWWWTT
136-3	RRMKRTAAYAKGCWTWAAATCAAAWWATTAAMTMWAYRRRWASWRGRYTRWWKMRRRRMMGRTWRAAYMAGAARAAAKRCTTTTTTTYRCWWTAKWYCRT
136-4	TCTTGKWAAGAGAAA
136-5	GAVGMAKWTTTTGRRCYAAYWAWCRSSCTTTWRWGCGWASRTTTYTG
136-6	TTATYMRACATWTGTTAAGYAAWTMCWVTYBBW
137-1	CTTACMAAGAAACGG
137-2	MSKTKYATTTTMCWTTYSAGYKTWWYTKMGARTCWWWAMCYKWGCAR
137-3	CCCCCCCCCATTTAYAAACARMTGATTATCAAYARTTTATATTWMTAATTTAAWAYRAATCAAAATAGTRCCGTAATAAGAATATAAAATAAAAGGAG
137-4	AAAACATCTGATATTTTTYRCAAAACAAAARSAHSRYAATARATAAGATTTTCAGCGTTTTATAWCYTAAAAATCATTATTTTGCGTAAYTTTGCATT
137-5	MCGAKVADAAATGTABTTTYAWARSHATGTATHTYABWRWTTWDCAGMAAAAWWWC
137-6	AGAGGGTAAAAABRY
138-1	CGGATTSYHAATCCG
138-2	TTTTTTYTYAAAAWWWHWTNTTGAC
138-3	SCSCYHKYSVCGGWTWKNCSGGMMSCKGSATTCGGAWDCAC
139-1	ACAKAATWTYYATTMTGTKGT
139-2	TYHNYCGGSYTKBTTTTYRTGYCHWWAT
14-1	GCCKTCATCGG
140-1	GCMSARTAAAKTCT
141-1	ACTRTTATKHMGCAAGMCKYT
142-1	AAMAHAAKWTCTTTTTTYGYCGTMAGYKCMRAAYTCMRTRYCRTTARYSTTYCYAAMKWTWGCYAAATSA
142-2	CCYGMAAMHGCACAHCAARTAAATAAWTT
142-3	RWMAVWWSYMRTMASSVBAMRWWKRKCMKTWKTACKSKKWA
142-4	SMRRWTTTCYRVASACTWAGWWYYWCT
142-5	CCWKWBHARHTKGMBMYCVTTATWHTWVAWDTCYHGCS
143-1	TTKVMDHHCATTAAACGWWCG
143-2	TTTTTATTAAACATTTTGYWMDTTCRAAAAATACCYYTWWY
143-3	TGATWATCAGTAWTATAWTDBTAVTRWTAAAWATATTTAATATCTWTTCMTTTTT
145-1	YYKBGCYWRMKCCKCTAAATTATCRTTTA
145-2	CTVDCHVBDYTSMGHGATASYCTTCTDCCCAARCTSATGTCCGGYGAGATYGMYGT
145-3	TAYGGYTTBCCHTCYTCATTHGGAAAGTCAAACTGCACAAACCAGTAATCGTAGAGC
145-4	HTTTNGGAATAWMRCDTTTCARCYYYTSATTMSDMAMMATT
145-5	RCMGAGTTTAAADSNAWHGTTWMACCDHTDTTYGMDCHDATTDAVWVNAAYRVMAHNGAA
145-6	GGHRCASGRMCVRMHHWYAAAVAVGTKTCTGKWGVNRAYATVHDARWAHTDCMARTAYTAAWDCCHDSTKAYG
145-7	TCWKYAARAGKRRCARWAGKTYATBKCKYTKYKWRRTWAGNWNYWYRTKTTCYTHTT
145-8	CCDACAAYDAARCGTGTYTGGWWSCCTWATTKTCTDACVGVRAAHGCHGTVTGCTCAACBGARTTBATMG
145-9	GRRSRMGRTATWGYTTGGATTACTCCDAARGAYYTATCBGWSMAVAARYMVAARTTYRTMWMTCAMGGMGAAMRHRAYAT
15-1	GCGTATGCCAATTCCGCCACGWCTGCDTA
15-2	WTTAWRATNKAGHWAWRVWAAAAWRAWRK
16-1	RAGACGGGGCACGCCCCGTCTCTAC
16-2	TYCMWVABMHYTTYCTMTTTTMTCCWDACGGNADCMMGSCHCASDTTT
16-3	CGRSGATGCS
16-4	AARTGSKWACKYWAAAKRMWM
17-1	TCYSAWWCGKGTYGCYRRSCSKRTSCTKTGAAACYWYCGWRTSYRTYWYTGRWGG
18-1	GCCCAGCTYGGGCSCATGCDYCCCRYGCKCARWYMSKCMYG
19-1	YAYWTTAATTTTHTATWGAAAWHWBTWWA
19-2	GMGCDCGABSNSSDYGACSWS
2-1	CWTMRGGGGWTAATYTGYSVBMCSGRSVGNCCSCGRMG
21-1	CGCSCAGKT
22-1	STKCDCGKCGAKGVHVWBSDS
23-1	GCCGTGCTCGW
24-1	GCTTCCATCMD
25-1	YTKCWCCCCWRGRGVNWGATGRCYKYGS
26-1	CTGBGCCAGSC
27-1	ARGSGGACTGTAAGSSRCARGYCTTCCTGCCTGTADGGTCGGTTTAAAAYYCYKTWNRVHDGACGAWKADVAKYTMWTAK
27-2	GGRTSWKCCCTKCDGGSYGCCKCT
27-3	CGCTCCTGCAGGCGAAACACATBCCCCCGVCCTBAGTTCAG
27-4	TCGCCGCCTGCCGCGGCGTTCTSACAT
28-1	TYSMCGGSWDGBTTWTGSRGCYNTWYMWGTCCYTTYGKNRKSMAWNARCRYTKCT
28-2	TCCTGCHSGASSGCHKSGNS
29-1	SCMATTTARCTGCMCRTAAKRCATMKACTGMYCMTG
3-1	TTCWCCTACCACCTCSSYCTWCGRSYACTCCTCCTTCCCGAAGGAGGA
3-2	TYCGGCTGAARGATWBSMWTCVSSAA
3-3	CCTRWAMSKVTTTHATTRTAWAKSRTAGG
31-1	TKNMTKWGAGGSAGKNCTKKG
32-1	SGYCGKCNTCG
32-2	CCGGGRMRGNMTGMRWAAAKMWCYYRHYYWKTTTAWWAW
33-1	GGGGCTGWCGSAMKMRRAWDWHWDYMTRSAATAYATWGTKT
33-2	GBKKRWTTCCGCYKRCT
34-1	MHBYCCGCCKSCASC
34-2	AWAAAWYWKCARMWT
35-1	GCATTTCGCARCGGCATATACAGCCCCAGTACCTCCCCGGCATCCCTGTCATWAAGC
35-2	AGDCGGGTACGCWGAACACATCACGGGAAATCTGATGATTTCCCGCGCTGGGTTCWGCAAAAACTTGATTYGGTGATCAAGTTTTTCCCCGYCTGY
35-3	CCGGCAGYGGGKGTYCWAGRAGCASTWRR
36-1	AMDKCRRMWWBYRCCCTCCATRTTCCCTGTTTTTTCTCYWACGGRTTCTWAGSMVMMSKMYAKGRDHTTDRAAWKG
36-2	AATGCCGATGCATTCGCGCCGCCGGCGGCAACAGRATTTG
36-3	GCDDMGTGAAAGGTGAGSCGGGKKTSCT
36-4	ATHATNATTDTDCMTWGTTKCWTWVTTTW
37-1	SGAKGACSGSGMSCKSYTSGACTWCVASAMGGTSRASRAVSHVGNCVTCRWCD
38-1	CCCYWARSSRGCAADSTGACGTKMAAKVG
4-1	AWVAWHWAAWDMAWGARAAAAGTRCSAWVA
4-2	YCABTGMKTSRVGVSMRGGCKSSGGKKGSHGGGGAGBRGGVRCGHHVWGGTTMTT
40-1	ATGDNRSAGBCTYTYTTGHTWDAGCNCVAGNAADMSCTSRA
41-1	GGRKTCGAACCC
42-1	TTKRGACAAKSTGACGTKMAACKWMARGG
42-2	ATGKGWCARWRGGRA
43-1	AKGGCCTCCTS
43-2	AGRMDAWHWAADTRTSYKRMR
44-1	CRAAGCCHWAKAATWTCTWWS
45-1	ARCCCGCCAGAGCGRSHAWSKKSCBTTSAAHYHMGGCGGCA
46-1	YSGBWTRCGGMADGC
46-2	ACAGNRVMAHCGDMGAVTTHYMCGGCDST
47-1	CGCCCTGWAAGGGCARAAGCT
47-2	CMTNGCCMWGG
48-1	SWGAMVGDKYACGCTMCKTCYCWASWAGC
48-2	TATYCYWRRTGTATRGACATGRCRATRGAGACGAAATGAYCTCGTATTYCCKRHATCATYMC
48-3	YGCAAATGTAGTAAAAAATAACWAAWMACAAGCAAWYATTAGBCTTWGTTTRTKCWY
48-4	CGVSYTTGATTCTCYTTAWWTYTTCGTTY
48-5	CSBSSGGVTSHMNMHGGHGRHCWBCCKKATGGCGCTGGCCA
48-6	CYCCWMAAAATSGWAYWTWMA
49-1	HGGGGTCTGACCS
5-1	HCGKCMTCMANGCSSAGCGCG
50-1	AWWGCTGYCRMTAKGCKSSSMARMWMWRYMARADMWGCMWMKYGTCTKCGSMSRRMM
50-2	AATMSCKYTKYMATA
50-3	TCYGGAWGAMA
51-1	CTGACTGATTTYGCGGATTTCCTCTWACTGCYGCTWKGCKCRSYRRMWGYATTTCCAACAGGACAGGTGYTTTTCACAGTCCGTCCCGGCTCACGGTAAG
51-2	CGAAGCAGMTTTTTAGAACGCCTGAGGCGTTTAATCATCAGATTAAACGGTGAATGC
52-1	RRCWGAMATGG
53-1	CTAGTGTGCCRACAAGTTGATTYYTSRAACAATCTTGCRKS
53-2	AAATTTYTTWWTTYCRMGKYGKMGKMRGKMGSCGTAGC
54-1	CAAKCYGTWAGKRAARMARACAHGGTAKRRACAGACMMSRAMMKRHDC
54-2	AGGAASGGMRGCAGDGRGSTGCRGGCCGKYSSVKGCRCTT
54-3	CAGTTTCTGAGACAGCTGAGACAGGAAATCATCCAGATT
54-4	ASAGGGAGMAGMCVAAATCC
55-1	WWTMVAWAAWAAAAAAWWMRAARGTTATAAATCYWCYCTCACMMCYCYYMMMCYT
55-2	GGCGGGAGCGGTC
56-1	AAAATGTCGG
56-2	SKYGAGSWCGRCSRVSMDGKRKGCVGBCADCNCGWYGAYGA
57-1	AMTGCCRCACTT
58-1	VMCHTTGYCSC
59-1	GTRYGGAATYGKRATATGSCTCTYYYGGATGCGKMWTTAGGGSATWASTGCC
59-2	YYGGMGGYRKTYMWCATGYYGGCTYYSATTTTGATKAR
59-3	YGRGWMKGCWTSCKBCMWKSMCKTGTWKG
59-4	ACTYRCGAGAATTCTGATGAATTCTCRCT
60-1	WDAKCCBCNAAAHSNAKCCGAAGAGAAYTGTTTGKGGCTGC
60-2	GGCTCMGATTTTSW
61-1	SAGCAKCATSC
62-1	AAMAGGRAWTCBGGTGTRAATCYCRMAC
63-1	CTMMGTRRRAGRWAMAWCHGRSMMCAKSSRGGGCWGTBTHTGCCDTT
63-2	CGGAADCCAT
64-1	AMYGSACCCBRRACWAWWTATTTTCYSY
64-2	CTWAGKYTTCRKAAATCTGCKWWATG
66-1	MBGYHTCTTTGCADHNGTTRTTTGCCGTWAMTMTGCAAGTAA
66-2	TTTYWGMCNGNWAAGSAAAHAMANCVTWA
66-3	CCTGCRGGGRA
67-1	SCTCCRGADTTTNCTWNDTBAWSCRVRSR
68-1	CSWMSMRWYKCGWMCCTTWRMAAAYGMMWRAWWKARWCGATCGTTTARACTAGTC
68-2	AGGAATCGCTTGTTTCGTRAAGGATAACCTATCCTATTGATAAGAAAGAGAATAAGCGRTAAAAAAATMGYCYGGAAGGG
69-1	SGSGRMWHAGYAWCTCTHWGKBGGWGAA
69-2	GCMKGAAGAAAARCVSCWMCCYSKYTC
7-1	MVVADMHAWDAATCCGYGTAATCCGYGTMATCCGCGYCTAA
7-2	GGYGYGRWWTRCMSGKATKW
7-3	CTATYACACTATATT
71-1	CMGDCTYCGGCA
71-2	AKADDMAAVRDDAAAWAGBMDGAWGYGAC
73-1	AGTKTYACTAGATAAAAAMCACATCGGATTGGAAGGCWNMABBSKSMTTC
73-2	GCCWGTCMKGRGCGGGACTYCTGCSGCRGRCSGGGAAACTTTCSTGYCCCTTT
73-3	CGKAKCGGARACAGARSCGCARAGCGRGA
73-4	TCYSCTGCGGC
74-1	MGGAATCGGAM
74-2	ABTRAATCWAASDANMARVGNADGRNAKWBNTWWNAAWGGTBTCCNBTTTTNTRWT
75-1	CCTGTTCMTCGSCSTTHCKGCYGRAR
75-2	SATTSTTTGTTTT
75-3	TYCDTCATSG
76-1	TTGWAAARTSMTTTCCGAGG
77-1	GYACTTGCTCCGTACMTTCTYCRSTCASAGGTACCTCTRWMCGRAGAAASTACGGMSTTGGTACGGAGCAAGTRCRKYYC
79-1	CCACCHGGATG
8-1	WCGMYTTTTTS
80-1	SSGRMTGMYNTYGKSHKTTTCCTBBWACTGCTGTT
82-1	TKTYCRWAYACTWMKMRRTTWCRTG
82-2	GCGVAAACRGSCAS
83-1	YKSCYRMAAMCRYABHSAAAAASAWATAWTTYSCYGCG
83-2	TCVAVGGCAVMGKBGWMGADCAVCSCGG
83-3	TWGHNKSYGGAAAYYTRCKTTMTRRASVAAAWTYKCAMTST
84-1	TTTBAWAATTGATTKTTGCAATVTGBTDYCCBATWNARNGGTSWHTTTACTKCCVA
85-1	AACCACCTACGGAA
86-1	TGVYGNYGMTG
86-2	CTTGGGAACAGCGTAAGYT
86-3	KTCCHTSASHTTTYYHTATTTTWTCHSTAMGHWA
86-4	GCAWCMGCAGGYACARGNAGRCSBTC
87-1	TATAGCAATCCTCGTAAATAATGCRTYT
88-1	CCGCCATCTATAAGCGAGATA
88-2	AAAARVSNBTTAGRGGGTATGVATVHTACCCCCTAASVVCYTADTG
89-1	ARTCMCTARTCTCTARTCRCT
9-1	TCAWGMABRBCGAVGSSRAGAANMDGBWC
92-1	TTTCGCAGAGTADAWAACT
93-1	AAGTWCTCCAGGKACTTATT
95-1	GAAAAATNCTGCRCATTWAGAAMTGCTWATGCCCKRMAMMGKMACWGGAAAGRYCSGGSAAACSRMAGC
95-2	TAACAGTTCAGCCTTCACTTCCGGCWGCCRCTGTCTGGCCC
95-3	AGGGGAAATSYCCACCTGKYTGAGCGMAGCGAGTTTGGGSATTTYCMCTGGYTTTTA
95-4	SGSVGARCAGC
96-1	CCAGAGCATGGGGGGCACGCCCGGTCCCGTTCCGAACCCGGAAGCTAAGCCCCATCGCGCCGAGAGTACTGCGGGGTCGGCCCGTGGGAGGCCAGGGCG
96-2	CCGCTGACCGGTGGR
97-1	GAGGKMAAYYTYCSTTTCMDGSGSSTSCT
98-1	GTTGGTACACTTGGTACAGAGGTTCACCGTTCCCTTTGCYTCACACACACGYGCGYRWWWWATAAGGTG
98-2	CATGAGAAAGACTTGGTATCCTGKTGCGGGCKWAKATKSMDCGATGAWKA
98-3	AGTTGTWAGGGCGTCAGAATTTTCKWWA
98-4	CAWGDCVKVKGRDWWCTSKCMDTTGCCDCMDYTTCCWCTTGVSTG
98-5	TTCCYGNTTCC
98-6	TCCYCACCACT
99-1	AVARRSAAAATCCCTTGCMRTAGCRRARA
99-2	YYRCGSCTCWWCVWWGCCHBGVWRGCGGAGNTBMDGNBGCTHTTCAWGACSGNHAMKTGAGKHCTRYKTWTW
99-3	CCTCTTTTATACTTYTK
