## Supplementary Tables for "Comprehensive profiling of genomic invertons in defined gut microbial community reveals associations with intestinal colonization and surface adhesion": TableS13.csv

inverton ID	Pe_F_cond1	Pe_R_cond1	Pe_F_cond2	Pe_R_cond2	odds ratio	p-value	cond1-vs-cond2
A-mu-ATCC-BAA-835__0:810437-810454-810604-810621	1449	364	4748	10676	8.950861901367377	0.0	pooledIsolateCultureSamples-vs-pooledMouseStoolSamples
B-ca-ATCC-43185__0:783747-783766-784115-784134	1807	68	4164	3992	25.475871616658193	0.0	pooledIsolateCultureSamples-vs-pooledMouseStoolSamples
B-sp-3-1-19__0:3539991-3540011-3540187-3540207	452	10	417	3883	420.89112709832136	0.0	pooledIsolateCultureSamples-vs-pooledMouseStoolSamples
A-mu-ATCC-BAA-835__0:2129241-2129256-2129395-2129410	1692	154	4823	6628	15.098884942550715	0.0	pooledIsolateCultureSamples-vs-pooledMouseStoolSamples
A-mu-ATCC-BAA-835__0:2092093-2092109-2092267-2092283	1366	116	2549	8280	38.25191758769497	0.0	pooledIsolateCultureSamples-vs-pooledMouseStoolSamples
B-th-1-1-6__0:5747857-5747874-5748118-5748135	1013	54	452	1868	77.52720419534579	0.0	pooledIsolateCultureSamples-vs-pooledMouseStoolSamples
A-mu-ATCC-BAA-835__0:1219554-1219575-1219713-1219734	858	839	147	12923	89.90241054705555	0.0	pooledIsolateCultureSamples-vs-pooledMouseStoolSamples
B-sp-2-1-22__0:812368-812388-812638-812658	442	6	46	1077	1724.7608695652175	0.0	pooledIsolateCultureSamples-vs-pooledMouseStoolSamples
E-bo-ATCC-BAA-613__0:4103112-4103138-4103363-4103389	846	152	229	3149	76.53568145253965	0.0	pooledIsolateCultureSamples-vs-pooledMouseStoolSamples
A-mu-ATCC-BAA-835__0:1657780-1657800-1658035-1658055	1270	34	4868	5137	39.41702112233554	2.63408724816703e-309	pooledIsolateCultureSamples-vs-pooledMouseStoolSamples
A-mu-ATCC-BAA-835__0:1543163-1543174-1543326-1543337	827	52	3001	5766	30.557006638812698	1.2991412122531385e-283	pooledIsolateCultureSamples-vs-pooledMouseStoolSamples
B-vi-DSM-23226__0:4613576-4613596-4613729-4613749	1511	806	10	762	142.851364764268	6.739509072987219e-258	pooledIsolateCultureSamples-vs-pooledMouseStoolSamples
A-mu-ATCC-BAA-835__0:2403628-2403646-2403849-2403867	707	323	1253	6359	11.10848020478406	7.455590641337007e-255	pooledIsolateCultureSamples-vs-pooledMouseStoolSamples
C-ba-VE202-14__0:655326-655353-655568-655595	1193	562	4385	74	0.03582335444758701	1.3549199648519217e-251	pooledIsolateCultureSamples-vs-pooledMouseStoolSamples
B-sp-3-1-19__0:1214415-1214431-1215140-1215156	698	18	1144	2215	75.08109945609945	5.2090263541996335e-248	pooledIsolateCultureSamples-vs-pooledMouseStoolSamples
A-mu-ATCC-BAA-835__0:924890-924907-925123-925140	1665	882	14253	1259	0.1667497139878894	9.196317840187626e-247	pooledIsolateCultureSamples-vs-pooledMouseStoolSamples
B-ca-ATCC-43185__0:1936309-1936332-1936691-1936714	775	68	1951	3705	21.643312630023818	2.272806973105153e-236	pooledIsolateCultureSamples-vs-pooledMouseStoolSamples
B-ce-DSM-14838__0:4161107-4161131-4161407-4161431	126	18	134	21362	1115.9253731343283	5.176249520433615e-236	pooledIsolateCultureSamples-vs-pooledMouseStoolSamples
A-fi-DSM-17242__0:3612635-3612660-3612903-3612928	499	260	0	835	inf	5.669391965542194e-219	pooledIsolateCultureSamples-vs-pooledMouseStoolSamples
B-th-VPI-5482__0:5627310-5627329-5627570-5627589	667	6	2131	2983	155.6124667605193	8.819982574182239e-219	pooledIsolateCultureSamples-vs-pooledMouseStoolSamples
B-ov-ATCC-8483__0:2667446-2667463-2667624-2667641	1322	2	1148	811	466.96080139372816	1.5055023040200902e-215	pooledIsolateCultureSamples-vs-pooledMouseStoolSamples
C-co-ATCC-27758__0:758467-758489-758661-758683	660	16	267	710	109.69101123595507	5.470350051096451e-212	pooledIsolateCultureSamples-vs-pooledMouseStoolSamples
A-eq-DSM-19450__0:790278-790296-790368-790386	1457	0	380	376	inf	4.767061416653345e-211	pooledIsolateCultureSamples-vs-pooledMouseStoolSamples
A-mu-ATCC-BAA-835__0:1860251-1860268-1860416-1860433	1070	648	11762	1020	0.14319497188056954	1.2190951156387157e-210	pooledIsolateCultureSamples-vs-pooledMouseStoolSamples
A-mu-ATCC-BAA-835__0:2638686-2638701-2638958-2638973	400	873	452	10611	10.756317854210383	5.409093455528803e-184	pooledIsolateCultureSamples-vs-pooledMouseStoolSamples
B-st-ATCC-43183__0:3485677-3485693-3486345-3486361	2897	10	244	197	233.89713114754102	3.751193031274857e-178	pooledIsolateCultureSamples-vs-pooledMouseStoolSamples
A-mu-ATCC-BAA-835__0:888579-888596-888748-888765	2307	26	12820	3367	23.3039391575663	2.0067717094997636e-175	pooledIsolateCultureSamples-vs-pooledMouseStoolSamples
A-mu-ATCC-BAA-835__0:264685-264700-264917-264932	525	240	5559	65	0.025577891707141573	1.9240373664749646e-173	pooledIsolateCultureSamples-vs-pooledMouseStoolSamples
P-jo-DSM-18315__0:2019520-2019542-2019978-2020000	384	404	940	0	0.0	1.2072846583475063e-171	pooledIsolateCultureSamples-vs-pooledMouseStoolSamples
C-sp-ATCC-29733__0:1573487-1573507-1574082-1574102	10366	77	19	93	658.946001367054	6.033203605533305e-160	pooledIsolateCultureSamples-vs-pooledMouseStoolSamples
C-ba-VE202-14__0:679771-679790-680176-680195	216	673	20	4799	77.01218424962853	3.4807028552273273e-158	pooledIsolateCultureSamples-vs-pooledMouseStoolSamples
P-jo-DSM-18315__0:2402974-2402990-2403692-2403708	264	82	92	1264	44.23329798515376	1.7345521201324445e-152	pooledIsolateCultureSamples-vs-pooledMouseStoolSamples
C-st-DSM-13279__0:420528-420549-421104-421125	5545	10	97	103	588.7989690721648	5.576540425971008e-151	pooledIsolateCultureSamples-vs-pooledMouseStoolSamples
B-sp-3-1-19__1:79519-79533-79654-79668	281	222	10925	452	0.052368524130537865	9.202724962629187e-151	pooledIsolateCultureSamples-vs-pooledMouseStoolSamples
B-in-DSM-17393__0:869442-869456-869960-869974	152	0	108	1098	inf	1.1887116667499788e-130	pooledIsolateCultureSamples-vs-pooledMouseStoolSamples
B-vi-DSM-23226__0:1581315-1581339-1581430-1581454	1808	829	911	0	0.0	3.491961763424087e-125	pooledIsolateCultureSamples-vs-pooledMouseStoolSamples
S-sp-4-3-54A2FAA__0:304818-304837-305437-305456	545	8	118	252	145.48728813559322	5.957510799648347e-121	pooledIsolateCultureSamples-vs-pooledMouseStoolSamples
A-mu-ATCC-BAA-835__0:689906-689921-690063-690078	930	273	10652	363	0.11609025597009075	1.571238858093535e-114	pooledIsolateCultureSamples-vs-pooledMouseStoolSamples
B-th-VPI-5482__0:4315126-4315146-4315394-4315414	110	178	0	2263	inf	2.289199237580205e-114	pooledIsolateCultureSamples-vs-pooledMouseStoolSamples
B-in-DSM-17393__0:3639904-3639928-3640204-3640228	476	48	634	1068	16.705047318611992	3.688058755433869e-114	pooledIsolateCultureSamples-vs-pooledMouseStoolSamples
E-bo-ATCC-BAA-613__0:6458044-6458062-6458767-6458785	4147	0	4298	372	inf	2.9210310984086073e-106	pooledIsolateCultureSamples-vs-pooledMouseStoolSamples
B-in-DSM-17393__0:5022378-5022393-5022574-5022589	206	6	224	808	123.84523809523809	2.1498819896849512e-103	pooledIsolateCultureSamples-vs-pooledMouseStoolSamples
B-fr-3-1-12__0:732120-732136-732561-732577	488	342	9	398	63.10071474983756	2.8202231591918503e-100	pooledIsolateCultureSamples-vs-pooledMouseStoolSamples
A-mu-ATCC-BAA-835__0:578261-578277-578544-578560	680	242	2945	4706	4.490142979416016	2.174434123868753e-93	pooledIsolateCultureSamples-vs-pooledMouseStoolSamples
H-ha-DSM-13479__0:5973722-5973741-5973852-5973871	449	4	57	147	289.4868421052632	1.363724880935102e-92	pooledIsolateCultureSamples-vs-pooledMouseStoolSamples
C-sp-M62-1__0:235086-235103-235781-235798	3503	0	2073	220	inf	3.260683236670607e-92	pooledIsolateCultureSamples-vs-pooledMouseStoolSamples
B-fr-3-1-12__0:557983-558001-558128-558146	572	288	47	384	16.22695035460993	3.411939502518212e-87	pooledIsolateCultureSamples-vs-pooledMouseStoolSamples
A-mu-ATCC-BAA-835__0:2401978-2401994-2402206-2402222	1090	121	6823	17	0.022444745107396837	2.813608217142563e-82	pooledIsolateCultureSamples-vs-pooledMouseStoolSamples
B-vi-DSM-23226__0:4199093-4199112-4199265-4199284	4874	611	2402	13	0.043173242156359065	5.985254341292566e-82	pooledIsolateCultureSamples-vs-pooledMouseStoolSamples
E-as-DSM-15981__0:4670790-4670816-4671021-4671047	807	210	140	343	9.415	1.7623904001893817e-79	pooledIsolateCultureSamples-vs-pooledMouseStoolSamples
A-mu-ATCC-BAA-835__0:510046-510061-510330-510345	230	312	658	6042	6.769055412672434	1.5621967406053686e-77	pooledIsolateCultureSamples-vs-pooledMouseStoolSamples
H-ha-DSM-13479__0:1234485-1234506-1235047-1235068	280	2464	194	167	0.09782099343955014	3.3705188185240907e-77	pooledIsolateCultureSamples-vs-pooledMouseStoolSamples
A-mu-ATCC-BAA-835__0:1235965-1235980-1236180-1236195	34	28	6	11299	2286.702380952381	5.261825201833622e-76	pooledIsolateCultureSamples-vs-pooledMouseStoolSamples
B-eg-DSM-20697__0:1834336-1834352-1834490-1834506	238	691	180	12	0.022961890979257115	4.982352690086195e-74	pooledIsolateCultureSamples-vs-pooledMouseStoolSamples
A-mu-ATCC-BAA-835__0:2523944-2523957-2524115-2524128	406	173	5668	281	0.11634732664058645	8.77246158773286e-73	pooledIsolateCultureSamples-vs-pooledMouseStoolSamples
P-me-ATCC-43184__0:519494-519516-519754-519776	1435	74	13	75	111.87629937629936	2.4029990271585563e-72	pooledIsolateCultureSamples-vs-pooledMouseStoolSamples
M-fo-DSM-14469__0:832568-832591-832794-832817	598	198	4277	186	0.13134383347149306	2.8025316963625555e-69	pooledIsolateCultureSamples-vs-pooledMouseStoolSamples
B-ov-ATCC-8483__0:5174015-5174041-5174275-5174301	104	544	0	1929	inf	5.823959408791362e-66	pooledIsolateCultureSamples-vs-pooledMouseStoolSamples
B-vi-DSM-23226__0:4484641-4484652-4484780-4484791	238	716	0	656	inf	1.1025778784925916e-60	pooledIsolateCultureSamples-vs-pooledMouseStoolSamples
C-sp-ATCC-29733__0:1940514-1940530-1941192-1941208	10860	27	91	39	172.38095238095238	2.3042896592678286e-60	pooledIsolateCultureSamples-vs-pooledMouseStoolSamples
B-ca-ATCC-43185__0:3654457-3654479-3654728-3654750	825	34	3525	1239	8.528785982478098	6.360837605731682e-60	pooledIsolateCultureSamples-vs-pooledMouseStoolSamples
A-mu-ATCC-BAA-835__0:1945957-1945972-1946103-1946118	1006	90	9143	38	0.04645691299962327	1.120791902875323e-58	pooledIsolateCultureSamples-vs-pooledMouseStoolSamples
B-ov-ATCC-8483__0:5434688-5434708-5434959-5434979	112	2	117	421	201.5042735042735	5.386296383638267e-58	pooledIsolateCultureSamples-vs-pooledMouseStoolSamples
M-fo-DSM-14469__0:4035673-4035702-4035847-4035876	810	126	4426	58	0.08424246336582533	1.36634349724792e-55	pooledIsolateCultureSamples-vs-pooledMouseStoolSamples
B-sp-3-1-19__0:284049-284068-284217-284236	184	48	4548	10	0.0084286133098798	1.8469569136400783e-55	pooledIsolateCultureSamples-vs-pooledMouseStoolSamples
A-mu-ATCC-BAA-835__0:1331006-1331025-1331194-1331213	184	148	932	59	0.0787031666859993	8.481703919486351e-55	pooledIsolateCultureSamples-vs-pooledMouseStoolSamples
B-xy-SD-CC-1b__0:4279270-4279321-4279399-4279450	242	4	41	100	147.5609756097561	3.0380901516684774e-53	pooledIsolateCultureSamples-vs-pooledMouseStoolSamples
C-sp-ATCC-29733__0:2704297-2704315-2704549-2704567	206	96	0	144	inf	4.65400402828486e-52	pooledIsolateCultureSamples-vs-pooledMouseStoolSamples
A-mu-ATCC-BAA-835__0:958674-958691-958841-958858	272	162	840	2393	4.783186360964138	3.2283102892968643e-50	pooledIsolateCultureSamples-vs-pooledMouseStoolSamples
B-st-ATCC-43183__0:2226346-2226370-2226682-2226706	242	110	6	154	56.46666666666667	2.5722175220100846e-49	pooledIsolateCultureSamples-vs-pooledMouseStoolSamples
A-on-DSM-19147__0:3716392-3716417-3716675-3716700	1038	901	185	0	0.0	8.675784551928386e-48	pooledIsolateCultureSamples-vs-pooledMouseStoolSamples
R-ga-DSM-19829__0:741865-741886-742133-742154	986	24	2551	554	8.922056709787011	5.150041291966094e-45	pooledIsolateCultureSamples-vs-pooledMouseStoolSamples
H-ha-DSM-13479__0:2956746-2956775-2956993-2957022	1307	2	219	58	173.07305936073058	6.732697828225921e-44	pooledIsolateCultureSamples-vs-pooledMouseStoolSamples
P-me-ATCC-43184__0:360632-360667-361168-361203	338	136	0	89	inf	8.596987109198758e-42	pooledIsolateCultureSamples-vs-pooledMouseStoolSamples
B-ce-DSM-14838__0:5541208-5541225-5541397-5541414	28	24	164	15217	108.2510162601626	1.9475006531945945e-40	pooledIsolateCultureSamples-vs-pooledMouseStoolSamples
C-hy-DSM-15053__0:2223646-2223662-2224292-2224308	2043	50	455	109	9.78843956043956	2.0270055079772143e-40	pooledIsolateCultureSamples-vs-pooledMouseStoolSamples
B-vu-ATCC-8482__0:3399047-3399072-3399335-3399360	57	226	1	1091	275.16371681415933	2.7055223740942936e-40	pooledIsolateCultureSamples-vs-pooledMouseStoolSamples
R-ga-DSM-19829__0:2109221-2109249-2109501-2109529	34	704	106	164	0.074721269296741	1.0814378010644733e-39	pooledIsolateCultureSamples-vs-pooledMouseStoolSamples
B-ov-ATCC-8483__0:6283245-6283266-6283796-6283817	496	8	705	242	21.282269503546104	3.478085468294985e-39	pooledIsolateCultureSamples-vs-pooledMouseStoolSamples
B-ca-ATCC-43185__0:513788-513811-514123-514146	44	138	31	3163	32.532024310425435	2.235502159601849e-38	pooledIsolateCultureSamples-vs-pooledMouseStoolSamples
A-mu-ATCC-BAA-835__0:566651-566667-566808-566824	44	6	208	1962	69.17307692307692	6.612774262251513e-37	pooledIsolateCultureSamples-vs-pooledMouseStoolSamples
P-jo-DSM-18315__0:4597522-4597546-4597658-4597682	534	88	1496	12	0.04867525522605737	2.4981746871493182e-36	pooledIsolateCultureSamples-vs-pooledMouseStoolSamples
B-sp-3-1-19__0:4191497-4191529-4191761-4191793	122	150	142	1198	6.861784037558684	4.8350748845584654e-36	pooledIsolateCultureSamples-vs-pooledMouseStoolSamples
A-se-JC50__0:3898389-3898413-3898654-3898678	1997	259	8	48	46.26254826254826	1.5081719490824097e-35	pooledIsolateCultureSamples-vs-pooledMouseStoolSamples
B-vi-DSM-23226__0:3385534-3385554-3385669-3385689	954	138	196	156	5.5022182786157945	9.864163337349276e-34	pooledIsolateCultureSamples-vs-pooledMouseStoolSamples
B-vi-DSM-23226__0:4770272-4770287-4770414-4770429	1187	639	567	73	0.2391606152691181	3.3045606530669964e-33	pooledIsolateCultureSamples-vs-pooledMouseStoolSamples
A-fi-DSM-17242__0:1525422-1525437-1525723-1525738	198	740	40	946	6.327972972972972	8.768575340736932e-32	pooledIsolateCultureSamples-vs-pooledMouseStoolSamples
B-ce-DSM-14838__0:6564426-6564448-6564745-6564767	780	44	24552	94	0.06787079001155248	1.1979970398232964e-31	pooledIsolateCultureSamples-vs-pooledMouseStoolSamples
M-DS-102144__0:1932707-1932720-1933121-1933134	3678	784	42	82	9.159256559766764	1.3535553855007214e-31	pooledIsolateCultureSamples-vs-pooledMouseStoolSamples
C-ba-VE202-14__0:2473414-2473434-2473645-2473665	485	222	1814	235	0.2830214448185782	1.7144903972095032e-31	pooledIsolateCultureSamples-vs-pooledMouseStoolSamples
C-hy-DSM-15053__0:56517-56532-56641-56656	784	408	442	40	0.17389761334398013	2.1280672029902514e-31	pooledIsolateCultureSamples-vs-pooledMouseStoolSamples
B-vi-DSM-23226__0:1988459-1988476-1988583-1988600	1806	210	814	1	0.010565110565110563	4.9674042557367755e-31	pooledIsolateCultureSamples-vs-pooledMouseStoolSamples
B-fr-3-1-12__0:3167235-3167250-3167513-3167528	88	90	154	0	0.0	4.974071170921861e-31	pooledIsolateCultureSamples-vs-pooledMouseStoolSamples
A-mu-ATCC-BAA-835__0:1939240-1939255-1939443-1939458	28	58	38	3521	44.731397459165144	4.029550434835069e-30	pooledIsolateCultureSamples-vs-pooledMouseStoolSamples
A-mu-ATCC-BAA-835__0:2590453-2590465-2590615-2590627	28	220	24	8178	43.36818181818182	6.130923047597553e-30	pooledIsolateCultureSamples-vs-pooledMouseStoolSamples
B-ro-JCM-16496__0:4426709-4426729-4426901-4426921	34	0	0	80	inf	8.307118111462279e-30	pooledIsolateCultureSamples-vs-pooledMouseStoolSamples
B-do-5-1-36-D4__0:187327-187343-187505-187521	1132	358	6810	946	0.4392456049680473	1.585923518994906e-29	pooledIsolateCultureSamples-vs-pooledMouseStoolSamples
A-mu-ATCC-BAA-835__0:489820-489839-490106-490125	1998	96	13976	126	0.1876341585575272	2.282505842645487e-29	pooledIsolateCultureSamples-vs-pooledMouseStoolSamples
B-xy-SD-CC-1b__0:3119619-3119635-3120344-3120360	1378	0	62	22	inf	2.9013757852841624e-29	pooledIsolateCultureSamples-vs-pooledMouseStoolSamples
B-un-ATCC-8492__0:2967841-2967863-2968147-2968169	168	2	0	24	inf	1.101000603806155e-28	pooledIsolateCultureSamples-vs-pooledMouseStoolSamples
B-vu-ATCC-8482__0:1067847-1067864-1068141-1068158	32	10	40	709	56.72	2.230215665103431e-28	pooledIsolateCultureSamples-vs-pooledMouseStoolSamples
B-ce-DSM-14838__0:5969113-5969133-5969300-5969320	672	20	15458	2904	6.312226678742398	1.0834104519398556e-27	pooledIsolateCultureSamples-vs-pooledMouseStoolSamples
B-ca-ATCC-43185__0:4475447-4475470-4475777-4475800	128	40	947	1826	6.170221752903907	4.524611180730507e-27	pooledIsolateCultureSamples-vs-pooledMouseStoolSamples
E-bo-ATCC-BAA-613__0:2808373-2808399-2808615-2808641	261	88	894	37	0.12275015253203173	2.117441782415139e-26	pooledIsolateCultureSamples-vs-pooledMouseStoolSamples
C-ba-VE202-27__1:1823009-1823032-1823253-1823276	224	50	32	89	12.46	5.841295994948377e-26	pooledIsolateCultureSamples-vs-pooledMouseStoolSamples
P-me-ATCC-43184__0:3166851-3166877-3167072-3167098	162	364	53	0	0.0	1.6634742883675935e-25	pooledIsolateCultureSamples-vs-pooledMouseStoolSamples
B-fi-DSM-17565__0:4818841-4818861-4818894-4818914	1060	46	3681	4	0.025040454507872387	2.132002473919618e-25	pooledIsolateCultureSamples-vs-pooledMouseStoolSamples
B-xy-SD-CC-1b__0:3266407-3266427-3266677-3266697	376	6	18	27	94.0	3.4882574101948607e-25	pooledIsolateCultureSamples-vs-pooledMouseStoolSamples
R-in-L1-82__0:456192-456203-456413-456424	417	0	0	13	inf	4.352552613224444e-25	pooledIsolateCultureSamples-vs-pooledMouseStoolSamples
B-ce-DSM-14838__0:325159-325175-325350-325366	570	22	18300	3887	5.503204172876303	1.4880726599129757e-24	pooledIsolateCultureSamples-vs-pooledMouseStoolSamples
H-ha-DSM-13479__0:3596066-3596090-3596253-3596277	446	46	93	78	8.131837307152875	6.717509410890184e-23	pooledIsolateCultureSamples-vs-pooledMouseStoolSamples
P-me-ATCC-43184__0:1494634-1494662-1494799-1494827	468	464	0	76	inf	1.8595553948917818e-22	pooledIsolateCultureSamples-vs-pooledMouseStoolSamples
B-vi-DSM-23226__0:1900165-1900180-1900328-1900343	3378	485	1154	43	0.25952580892994337	2.0731636030708922e-22	pooledIsolateCultureSamples-vs-pooledMouseStoolSamples
A-on-DSM-19147__0:1753263-1753280-1753565-1753582	1024	184	71	77	6.035517452541335	7.568645602260726e-22	pooledIsolateCultureSamples-vs-pooledMouseStoolSamples
B-eg-DSM-20697__0:3450468-3450494-3450777-3450803	1985	44	6054	5	0.03725936270534883	1.2679825439875594e-21	pooledIsolateCultureSamples-vs-pooledMouseStoolSamples
H-ha-DSM-13479__0:1236267-1236291-1236804-1236828	1544	217	135	89	4.690766342379247	1.601643297329829e-21	pooledIsolateCultureSamples-vs-pooledMouseStoolSamples
P-me-ATCC-43184__0:2088494-2088523-2088822-2088851	578	676	69	1	0.012391733127519079	2.5260035397739285e-21	pooledIsolateCultureSamples-vs-pooledMouseStoolSamples
P-sp-D13__0:391454-391470-391714-391730	36	44	0	165	inf	3.936664436471455e-21	pooledIsolateCultureSamples-vs-pooledMouseStoolSamples
B-fr-3-1-12__0:4934061-4934081-4934342-4934362	217	98	72	174	5.351190476190476	5.6384582220649646e-21	pooledIsolateCultureSamples-vs-pooledMouseStoolSamples
C-ba-VE202-14__0:2835631-2835656-2835851-2835876	408	236	1359	293	0.3727316945411008	6.712634636488902e-21	pooledIsolateCultureSamples-vs-pooledMouseStoolSamples
E-bo-ATCC-BAA-613__0:3191614-3191631-3191821-3191838	82	348	894	1236	0.32577335493327164	2.0921852370114734e-20	pooledIsolateCultureSamples-vs-pooledMouseStoolSamples
H-fi-DSM-12042__0:204298-204318-204471-204491	22	2	0	78	inf	2.30928852079904e-20	pooledIsolateCultureSamples-vs-pooledMouseStoolSamples
T-ne-DSM-1787__0:657174-657191-657848-657865	1420	0	190	21	inf	9.069755043790698e-20	pooledIsolateCultureSamples-vs-pooledMouseStoolSamples
B-xy-SD-CC-1b__0:3122884-3122899-3123606-3123621	1054	8	49	19	51.086734693877546	7.331700317455995e-19	pooledIsolateCultureSamples-vs-pooledMouseStoolSamples
B-do-5-1-36-D4__0:3771306-3771326-3771455-3771475	26	198	24	3191	17.459175084175087	1.0691364421268572e-18	pooledIsolateCultureSamples-vs-pooledMouseStoolSamples
C-sc-ATCC-35704__0:2690647-2690671-2690869-2690893	2004	16	1094	71	8.128656307129798	3.1374659926930793e-18	pooledIsolateCultureSamples-vs-pooledMouseStoolSamples
B-ca-ATCC-43185__0:3899820-3899844-3900230-3900254	585	28	4039	793	4.102014289251229	4.971393251969678e-18	pooledIsolateCultureSamples-vs-pooledMouseStoolSamples
B-xy-SD-CC-1b__0:1415-1439-1486-1510	576	0	91	21	inf	5.117073490672529e-18	pooledIsolateCultureSamples-vs-pooledMouseStoolSamples
A-se-JC50__0:2853804-2853823-2853989-2854008	1562	482	2	31	50.23029045643153	2.326557753946623e-17	pooledIsolateCultureSamples-vs-pooledMouseStoolSamples
B-vu-ATCC-8482__0:2612696-2612712-2613076-2613092	221	18	753	359	5.8535487678913976	2.5166341593264968e-17	pooledIsolateCultureSamples-vs-pooledMouseStoolSamples
C-hy-DSM-15053__0:2221920-2221939-2222485-2222504	588	22	229	62	7.236204843191742	2.508275991970195e-16	pooledIsolateCultureSamples-vs-pooledMouseStoolSamples
S-sp-4-3-54A2FAA__0:382900-382921-383181-383202	38	128	12	532	13.161458333333336	2.9111752147287523e-16	pooledIsolateCultureSamples-vs-pooledMouseStoolSamples
T-ne-DSM-1787__0:659462-659482-660186-660206	627	0	70	16	inf	5.371460212674512e-16	pooledIsolateCultureSamples-vs-pooledMouseStoolSamples
P-jo-DSM-18315__0:3495316-3495331-3495579-3495594	76	166	42	483	5.265060240963855	1.2918830664252768e-15	pooledIsolateCultureSamples-vs-pooledMouseStoolSamples
B-vi-DSM-23226__0:3991051-3991069-3991198-3991216	192	726	30	472	4.160881542699724	4.046021408345386e-15	pooledIsolateCultureSamples-vs-pooledMouseStoolSamples
A-co-DSM-17241__0:3279180-3279202-3279415-3279437	1163	930	32	112	4.376881720430108	4.124100662677812e-15	pooledIsolateCultureSamples-vs-pooledMouseStoolSamples
B-ca-ATCC-43185__0:3833324-3833343-3833607-3833626	588	0	1003	74	inf	5.472290638891253e-15	pooledIsolateCultureSamples-vs-pooledMouseStoolSamples
B-ce-DSM-14838__0:4539780-4539806-4540054-4540080	1068	4	18314	796	11.604892432019222	1.5654638065832828e-14	pooledIsolateCultureSamples-vs-pooledMouseStoolSamples
B-fi-DSM-17565__0:284201-284219-284266-284284	1023	26	4112	5	0.04784308590242442	4.552097097432268e-14	pooledIsolateCultureSamples-vs-pooledMouseStoolSamples
B-ro-JCM-16496__0:4427063-4427083-4427256-4427276	12	0	2	89	inf	5.951043348671243e-14	pooledIsolateCultureSamples-vs-pooledMouseStoolSamples
A-mu-ATCC-BAA-835__0:890754-890768-891196-891210	1421	194	9090	625	0.5036263935671917	6.657238569631507e-14	pooledIsolateCultureSamples-vs-pooledMouseStoolSamples
B-fr-2-1-16__0:4692800-4692815-4693175-4693190	636	12	79	23	15.430379746835447	2.497186351302839e-13	pooledIsolateCultureSamples-vs-pooledMouseStoolSamples
B-fr-3-1-12__0:1891430-1891445-1891624-1891639	50	4	18	45	31.25	3.9549656549972446e-13	pooledIsolateCultureSamples-vs-pooledMouseStoolSamples
B-sp-9-1-42FAA__0:2283124-2283143-2283438-2283457	865	134	69	51	4.77125243348475	4.644278353185878e-13	pooledIsolateCultureSamples-vs-pooledMouseStoolSamples
B-th-VPI-5482__0:2535713-2535731-2535891-2535909	1672	2	6452	153	19.82455052696838	7.519319641728166e-13	pooledIsolateCultureSamples-vs-pooledMouseStoolSamples
M-fo-DSM-14469__0:3419942-3419960-3420075-3420093	910	14	7180	1	0.009052924791086351	7.703542192293256e-13	pooledIsolateCultureSamples-vs-pooledMouseStoolSamples
C-sc-ATCC-35704__0:3241049-3241063-3241206-3241220	2627	89	2040	11	0.15915950649922891	2.438768099355346e-12	pooledIsolateCultureSamples-vs-pooledMouseStoolSamples
B-vi-DSM-23226__0:2354365-2354386-2354500-2354521	258	631	26	246	3.868584664147263	3.637972101926172e-12	pooledIsolateCultureSamples-vs-pooledMouseStoolSamples
B-th-1-1-6__0:2861306-2861328-2861573-2861595	22	225	34	3236	9.30614379084967	4.205722908149541e-12	pooledIsolateCultureSamples-vs-pooledMouseStoolSamples
P-jo-DSM-18315__0:3760316-3760331-3760546-3760561	8	110	26	18	0.05034965034965035	7.320706374169517e-12	pooledIsolateCultureSamples-vs-pooledMouseStoolSamples
B-th-VPI-5482__0:2920034-2920064-2920309-2920339	215	34	3171	98	0.19542916504350089	7.661785078897164e-12	pooledIsolateCultureSamples-vs-pooledMouseStoolSamples
B-fi-DSM-17565__0:436422-436438-436588-436604	1283	16	5036	0	0.0	9.073057997839736e-12	pooledIsolateCultureSamples-vs-pooledMouseStoolSamples
E-bo-ATCC-BAA-613__0:2140118-2140129-2140166-2140177	48	4	10	30	36.0	1.5526932704340204e-11	pooledIsolateCultureSamples-vs-pooledMouseStoolSamples
B-fr-2-1-16__0:681925-681941-682367-682383	447	618	18	113	4.540722761596548	4.001545410347253e-11	pooledIsolateCultureSamples-vs-pooledMouseStoolSamples
B-st-ATCC-43183__0:2925518-2925534-2925711-2925727	104	191	0	62	inf	6.31065347795862e-11	pooledIsolateCultureSamples-vs-pooledMouseStoolSamples
C-st-DSM-13279__0:1476809-1476826-1477006-1477023	626	58	4	13	35.077586206896555	7.039487920231553e-11	pooledIsolateCultureSamples-vs-pooledMouseStoolSamples
B-in-DSM-17393__0:4819782-4819800-4819973-4819991	384	10	1084	160	5.667896678966789	7.779935203440684e-11	pooledIsolateCultureSamples-vs-pooledMouseStoolSamples
B-ce-DSM-14838__0:5745267-5745284-5745463-5745480	10	12	50	1948	32.46666666666667	1.214962230930049e-10	pooledIsolateCultureSamples-vs-pooledMouseStoolSamples
B-ps-JCM-1200__0:1865460-1865487-1865777-1865804	11067	3048	108	1	0.0336194954797317	1.7813324317482938e-10	pooledIsolateCultureSamples-vs-pooledMouseStoolSamples
H-ha-DSM-13479__0:470053-470076-470300-470323	2366	0	519	13	inf	2.3828614940058525e-10	pooledIsolateCultureSamples-vs-pooledMouseStoolSamples
P-di-ATCC-8503__0:2979666-2979684-2980023-2980041	34	332	0	324	inf	3.183200575957688e-10	pooledIsolateCultureSamples-vs-pooledMouseStoolSamples
M-fo-DSM-14469__0:3262214-3262244-3262360-3262390	1073	31	6010	33	0.19005421072406206	4.858019938295319e-10	pooledIsolateCultureSamples-vs-pooledMouseStoolSamples
C-sp-M62-1__0:1997119-1997150-1997397-1997428	48	114	2	102	21.473684210526315	5.867373136470765e-10	pooledIsolateCultureSamples-vs-pooledMouseStoolSamples
B-fi-DSM-17565__0:795925-795944-796123-796142	34	155	20	5	0.05483870967741936	1.0177589704993098e-09	pooledIsolateCultureSamples-vs-pooledMouseStoolSamples
P-jo-DSM-18315__0:462017-462043-462348-462374	726	56	1824	39	0.27719689849624063	1.5026929546712327e-09	pooledIsolateCultureSamples-vs-pooledMouseStoolSamples
B-in-DSM-17393__0:5559935-5559953-5560124-5560142	132	12	589	261	4.874363327674024	2.2045705745723287e-09	pooledIsolateCultureSamples-vs-pooledMouseStoolSamples
P-me-ATCC-43184__0:3059332-3059352-3059521-3059541	38	15	3	31	26.177777777777774	3.7058626839802415e-09	pooledIsolateCultureSamples-vs-pooledMouseStoolSamples
A-mu-ATCC-BAA-835__0:1131870-1131887-1132037-1132054	1668	849	10805	7145	1.2991695050223768	4.280328615490316e-09	pooledIsolateCultureSamples-vs-pooledMouseStoolSamples
B-ce-DSM-14838__0:3145207-3145223-3145398-3145414	6	2	24	1054	131.75	7.119256252376393e-09	pooledIsolateCultureSamples-vs-pooledMouseStoolSamples
P-me-ATCC-43184__0:4213563-4213584-4213730-4213751	1501	530	107	5	0.13233997531299593	7.190840877394338e-09	pooledIsolateCultureSamples-vs-pooledMouseStoolSamples
B-sp-D2__0:4289935-4289955-4290204-4290224	206	30	7	16	15.695238095238096	8.303993700154695e-09	pooledIsolateCultureSamples-vs-pooledMouseStoolSamples
B-sp-3-1-19__0:5030718-5030744-5031060-5031086	1090	201	8197	913	0.604012995896448	8.968254978109135e-09	pooledIsolateCultureSamples-vs-pooledMouseStoolSamples
A-mu-ATCC-BAA-835__0:1060901-1060917-1061153-1061169	24	52	22	335	7.0279720279720275	9.961481380559398e-09	pooledIsolateCultureSamples-vs-pooledMouseStoolSamples
A-mu-ATCC-BAA-835__0:1607865-1607880-1608141-1608156	1211	116	9756	1615	1.7281716998204464	1.0178494784488497e-08	pooledIsolateCultureSamples-vs-pooledMouseStoolSamples
B-fr-3-1-12__0:4894462-4894481-4894893-4894912	837	48	409	0	0.0	1.04505402860392e-08	pooledIsolateCultureSamples-vs-pooledMouseStoolSamples
B-ca-ATCC-43185__0:4162319-4162341-4162608-4162630	902	0	3510	83	inf	1.3057546657561108e-08	pooledIsolateCultureSamples-vs-pooledMouseStoolSamples
M-fo-DSM-14469__0:3700628-3700642-3700836-3700850	540	10	2722	0	0.0	1.6816401201339274e-08	pooledIsolateCultureSamples-vs-pooledMouseStoolSamples
S-sp-4-3-54A2FAA__0:1728301-1728322-1728544-1728565	1186	196	826	248	1.8167712605623365	1.8566413036016653e-08	pooledIsolateCultureSamples-vs-pooledMouseStoolSamples
A-sh-WAL-8301__0:1388059-1388076-1388685-1388702	94	442	8	218	5.79524886877828	2.052186685785629e-08	pooledIsolateCultureSamples-vs-pooledMouseStoolSamples
B-vi-DSM-23226__0:810664-810681-810802-810819	76	1507	0	420	inf	2.099970799945288e-08	pooledIsolateCultureSamples-vs-pooledMouseStoolSamples
B-fi-DSM-17565__0:4045452-4045480-4045550-4045578	365	14	1804	4	0.057808045612923666	2.788297766222993e-08	pooledIsolateCultureSamples-vs-pooledMouseStoolSamples
B-ce-DSM-14838__0:2574341-2574374-2574421-2574454	54	0	134	61	inf	4.371651206694856e-08	pooledIsolateCultureSamples-vs-pooledMouseStoolSamples
B-un-ATCC-8492__0:3837825-3837839-3838025-3838039	270	28	25	20	7.7142857142857135	4.800263406936797e-08	pooledIsolateCultureSamples-vs-pooledMouseStoolSamples
B-fi-DSM-17565__0:3141714-3141728-3141780-3141794	1362	12	4160	0	0.0	5.2921761233789725e-08	pooledIsolateCultureSamples-vs-pooledMouseStoolSamples
E-bo-ATCC-BAA-613__0:1378121-1378134-1378600-1378613	2312	58	4281	34	0.3165873265189409	6.781943637049721e-08	pooledIsolateCultureSamples-vs-pooledMouseStoolSamples
B-ce-DSM-14838__0:4484223-4484241-4484427-4484445	70	24	2329	2665	3.3374481179333046	9.066313980870207e-08	pooledIsolateCultureSamples-vs-pooledMouseStoolSamples
B-th-1-1-6__0:5073123-5073143-5073391-5073411	56	28	78	2	0.05128205128205128	9.861372132330993e-08	pooledIsolateCultureSamples-vs-pooledMouseStoolSamples
B-vu-ATCC-8482__0:2439791-2439820-2439888-2439917	402	0	601	33	inf	1.0955436227129529e-07	pooledIsolateCultureSamples-vs-pooledMouseStoolSamples
B-fi-DSM-17565__0:1606394-1606414-1606472-1606492	763	14	3211	4	0.067891622547493	1.417307247866839e-07	pooledIsolateCultureSamples-vs-pooledMouseStoolSamples
C-sp-ATCC-29733__0:1863292-1863310-1863554-1863572	3267	1407	77	5	0.1507767286018885	1.431289996012314e-07	pooledIsolateCultureSamples-vs-pooledMouseStoolSamples
B-fi-DSM-17565__0:4303280-4303312-4303389-4303421	1596	16	5129	4	0.07779294209397543	1.8903788439791567e-07	pooledIsolateCultureSamples-vs-pooledMouseStoolSamples
A-sh-WAL-8301__0:1390266-1390295-1390946-1390975	176	44	8	19	9.5	2.252938168970561e-07	pooledIsolateCultureSamples-vs-pooledMouseStoolSamples
S-sp-4-3-54A2FAA__0:1264821-1264833-1264951-1264963	68	4	4	10	42.5	2.3175018695925198e-07	pooledIsolateCultureSamples-vs-pooledMouseStoolSamples
M-fo-DSM-14469__0:2946129-2946141-2946173-2946185	110	2	98	29	16.275510204081634	3.604399767041942e-07	pooledIsolateCultureSamples-vs-pooledMouseStoolSamples
B-th-1-1-6__0:5551095-5551114-5551377-5551396	86	0	30	12	inf	4.660750099662487e-07	pooledIsolateCultureSamples-vs-pooledMouseStoolSamples
B-ov-ATCC-8483__0:3628539-3628559-3628809-3628829	254	0	169	16	inf	6.691642349293927e-07	pooledIsolateCultureSamples-vs-pooledMouseStoolSamples
B-sp-3-1-19__0:4405902-4405919-4406153-4406170	465	36	4700	128	0.3517730496453901	8.438919095219301e-07	pooledIsolateCultureSamples-vs-pooledMouseStoolSamples
B-sp-2-1-22__0:5223080-5223111-5223317-5223348	60	8	124	94	5.685483870967742	1.0574525884598915e-06	pooledIsolateCultureSamples-vs-pooledMouseStoolSamples
P-sp-D13__0:1140661-1140681-1140944-1140964	743	36	6	7	24.078703703703702	1.1448728542250323e-06	pooledIsolateCultureSamples-vs-pooledMouseStoolSamples
B-fr-2-1-16__0:4643653-4643673-4643932-4643952	236	80	5	17	10.03	1.4114840224611519e-06	pooledIsolateCultureSamples-vs-pooledMouseStoolSamples
P-jo-DSM-18315__0:2754074-2754096-2754277-2754299	64	0	21	11	inf	1.4630530816140743e-06	pooledIsolateCultureSamples-vs-pooledMouseStoolSamples
B-ca-ATCC-43185__0:3316537-3316559-3316803-3316825	66	6	1806	6	0.03654485049833888	1.950325764244588e-06	pooledIsolateCultureSamples-vs-pooledMouseStoolSamples
M-fo-DSM-14469__0:4495692-4495705-4495941-4495954	1548	10	9302	4	0.06656632982154376	2.0637806297468395e-06	pooledIsolateCultureSamples-vs-pooledMouseStoolSamples
B-ce-DSM-14838__0:545536-545568-545603-545635	32	0	133	77	inf	2.2802714924899877e-06	pooledIsolateCultureSamples-vs-pooledMouseStoolSamples
D-pi-ATCC-29098__0:1143631-1143662-1144079-1144110	332	316	36	91	2.6557665260196908	2.468349365485366e-06	pooledIsolateCultureSamples-vs-pooledMouseStoolSamples
B-ce-DSM-14838__0:581419-581435-581478-581494	54	0	73	27	inf	2.7613901292215445e-06	pooledIsolateCultureSamples-vs-pooledMouseStoolSamples
A-mu-ATCC-BAA-835__0:2374711-2374728-2374993-2375010	1139	491	5403	3056	1.3120809024781812	2.9057786788960437e-06	pooledIsolateCultureSamples-vs-pooledMouseStoolSamples
B-sp-3-1-19__0:129356-129375-129628-129647	22	0	46	45	inf	3.6143015280700317e-06	pooledIsolateCultureSamples-vs-pooledMouseStoolSamples
B-fi-DSM-17565__0:3339982-3340015-3340125-3340158	1306	36	3278	28	0.30987729645447765	4.641112973992537e-06	pooledIsolateCultureSamples-vs-pooledMouseStoolSamples
S-sp-4-3-54A2FAA__0:3187397-3187409-3187536-3187548	8	0	0	13	inf	4.914246400314498e-06	pooledIsolateCultureSamples-vs-pooledMouseStoolSamples
B-vu-ATCC-8482__0:4376293-4376320-4376469-4376496	142	0	556	59	inf	5.3030539175758085e-06	pooledIsolateCultureSamples-vs-pooledMouseStoolSamples
M-fo-DSM-14469__0:4508498-4508527-4508658-4508687	1110	25	6296	42	0.2961880559085133	7.115050796143512e-06	pooledIsolateCultureSamples-vs-pooledMouseStoolSamples
S-va-DSM-15176__0:2656440-2656458-2656998-2657016	12709	12	3556	18	5.3609392575928005	7.230447140512901e-06	pooledIsolateCultureSamples-vs-pooledMouseStoolSamples
A-mu-ATCC-BAA-835__0:1181932-1181947-1182128-1182143	836	192	7969	1229	0.6715109591333083	7.391742629817122e-06	pooledIsolateCultureSamples-vs-pooledMouseStoolSamples
C-sp-ATCC-29733__0:2562148-2562161-2562217-2562230	186	8	0	4	inf	7.968825952874299e-06	pooledIsolateCultureSamples-vs-pooledMouseStoolSamples
B-vi-DSM-23226__0:3137962-3137973-3138083-3138094	64	477	4	195	6.540880503144653	9.732838379952922e-06	pooledIsolateCultureSamples-vs-pooledMouseStoolSamples
B-sp-D2__0:3759248-3759268-3759519-3759539	392	22	25	11	7.84	1.0305322200559268e-05	pooledIsolateCultureSamples-vs-pooledMouseStoolSamples
B-ov-ATCC-8483__0:2786563-2786595-2786639-2786671	703	0	1783	36	inf	1.3183435089640225e-05	pooledIsolateCultureSamples-vs-pooledMouseStoolSamples
B-ce-DSM-14838__0:1133334-1133365-1133730-1133761	692	1	5582	126	15.620207810820494	1.5705576981623974e-05	pooledIsolateCultureSamples-vs-pooledMouseStoolSamples
S-va-DSM-15176__0:987265-987276-987443-987454	8749	4	3783	15	8.672680412371134	1.6481532130979854e-05	pooledIsolateCultureSamples-vs-pooledMouseStoolSamples
B-fi-DSM-17565__0:795568-795582-795750-795764	24	118	20	17	0.17288135593220338	1.813100047771261e-05	pooledIsolateCultureSamples-vs-pooledMouseStoolSamples
B-th-1-1-6__0:6359801-6359827-6360210-6360236	10	0	18	46	inf	1.826695835626569e-05	pooledIsolateCultureSamples-vs-pooledMouseStoolSamples
E-bo-ATCC-BAA-613__0:4461261-4461278-4461369-4461386	64	0	14	7	inf	2.355826516935293e-05	pooledIsolateCultureSamples-vs-pooledMouseStoolSamples
B-fr-3-1-12__0:4983261-4983276-4983637-4983652	448	6	62	9	10.838709677419352	2.404825377965215e-05	pooledIsolateCultureSamples-vs-pooledMouseStoolSamples
I-bu-DSM-26588__0:1750639-1750652-1750880-1750893	5857	3124	11115	2289	0.3861006426239933	7.832366373692006e-199	pooledInVitroMucinAgarCarrierSamples-vs-pooledInVitroMucinAgarSupernatantSamples
B-fr-2-1-16__0:225543-225566-225814-225837	616	1131	690	286	0.2257537897717808	8.34153583114293e-72	pooledInVitroMucinAgarCarrierSamples-vs-pooledInVitroMucinAgarSupernatantSamples
B-ca-ATCC-43185__0:1936309-1936332-1936691-1936714	620	4466	872	2326	0.3703106447491136	5.926893542226887e-66	pooledInVitroMucinAgarCarrierSamples-vs-pooledInVitroMucinAgarSupernatantSamples
B-fr-2-1-16__0:4275030-4275046-4275488-4275504	249	1215	200	280	0.2869135802469136	1.59900293104798e-26	pooledInVitroMucinAgarCarrierSamples-vs-pooledInVitroMucinAgarSupernatantSamples
B-sp-9-1-42FAA__0:2283124-2283143-2283438-2283457	2732	140	3376	374	2.1618314150304667	4.331881607463111e-15	pooledInVitroMucinAgarCarrierSamples-vs-pooledInVitroMucinAgarSupernatantSamples
B-th-VPI-5482__0:5957296-5957336-5957382-5957422	1298	36	2125	2	0.033934640522875814	2.5950622890937004e-13	pooledInVitroMucinAgarCarrierSamples-vs-pooledInVitroMucinAgarSupernatantSamples
M-DS-102144__0:1932707-1932720-1933121-1933134	1745	1524	1118	1419	1.4532858873410055	1.897278271115972e-12	pooledInVitroMucinAgarCarrierSamples-vs-pooledInVitroMucinAgarSupernatantSamples
B-fr-3-1-12__0:279840-279860-280108-280128	136	58	108	2	0.043422733077905486	5.171964844486325e-11	pooledInVitroMucinAgarCarrierSamples-vs-pooledInVitroMucinAgarSupernatantSamples
B-vi-DSM-23226__0:4199093-4199112-4199265-4199284	4	14	62	2	0.009216589861751152	1.4905649905004805e-10	pooledInVitroMucinAgarCarrierSamples-vs-pooledInVitroMucinAgarSupernatantSamples
C-sp-D5__0:2359856-2359913-2360089-2360146	6682	156	1632	4	0.10498366013071896	1.8371227572773733e-10	pooledInVitroMucinAgarCarrierSamples-vs-pooledInVitroMucinAgarSupernatantSamples
C-sp-D5__0:3525576-3525601-3525807-3525832	4610	6652	1195	1307	0.7579775925446023	4.79267386123407e-10	pooledInVitroMucinAgarCarrierSamples-vs-pooledInVitroMucinAgarSupernatantSamples
A-on-DSM-19147__0:3716392-3716417-3716675-3716700	164	357	150	736	2.254042950513538	5.331527580919081e-10	pooledInVitroMucinAgarCarrierSamples-vs-pooledInVitroMucinAgarSupernatantSamples
C-co-ATCC-27758__0:1362275-1362317-1362442-1362484	1867	24	4426	4	0.07030426269016417	1.2791921689904134e-09	pooledInVitroMucinAgarCarrierSamples-vs-pooledInVitroMucinAgarSupernatantSamples
C-sp-D5__0:3622264-3622300-3622479-3622515	8656	129	2419	5	0.13869527737453172	5.04703494219375e-09	pooledInVitroMucinAgarCarrierSamples-vs-pooledInVitroMucinAgarSupernatantSamples
C-sp-D5__0:2827390-2827448-2827581-2827639	5749	72	1702	0	0.0	1.3933775493608404e-08	pooledInVitroMucinAgarCarrierSamples-vs-pooledInVitroMucinAgarSupernatantSamples
C-sp-D5__0:1859645-1859668-1859709-1859732	1044	72	312	0	0.0	2.5763956667615782e-08	pooledInVitroMucinAgarCarrierSamples-vs-pooledInVitroMucinAgarSupernatantSamples
C-sp-D5__0:5381872-5381930-5382110-5382168	6708	164	1848	12	0.26560025340513144	1.9585173471562191e-07	pooledInVitroMucinAgarCarrierSamples-vs-pooledInVitroMucinAgarSupernatantSamples
B-sp-3-1-19__0:5030718-5030744-5031060-5031086	1451	171	1789	350	1.6600799558052948	2.483601991105676e-07	pooledInVitroMucinAgarCarrierSamples-vs-pooledInVitroMucinAgarSupernatantSamples
C-sp-D5__0:538720-538777-538952-539009	5039	157	1253	9	0.23053461501314046	2.532016115547137e-07	pooledInVitroMucinAgarCarrierSamples-vs-pooledInVitroMucinAgarSupernatantSamples
B-sp-D2__0:3759248-3759268-3759519-3759539	144	56	136	10	0.18907563025210086	3.546614695903664e-07	pooledInVitroMucinAgarCarrierSamples-vs-pooledInVitroMucinAgarSupernatantSamples
V-sp-3-1-44__0:510535-510546-510965-510976	2012	4	3648	56	7.721491228070175	3.6962434070706733e-07	pooledInVitroMucinAgarCarrierSamples-vs-pooledInVitroMucinAgarSupernatantSamples
C-sp-D5__0:2880432-2880483-2880662-2880713	4156	100	952	2	0.0873109243697479	4.1541140813115353e-07	pooledInVitroMucinAgarCarrierSamples-vs-pooledInVitroMucinAgarSupernatantSamples
C-sp-D5__0:3469345-3469394-3469572-3469621	6847	86	1844	2	0.08635171265701458	4.764456346787391e-07	pooledInVitroMucinAgarCarrierSamples-vs-pooledInVitroMucinAgarSupernatantSamples
B-ca-ATCC-43185__0:4553473-4553493-4553668-4553688	2420	68	1072	72	2.390254609306409	6.255544053245516e-07	pooledInVitroMucinAgarCarrierSamples-vs-pooledInVitroMucinAgarSupernatantSamples
C-sp-D5__0:1872679-1872714-1872895-1872930	4321	64	1089	0	0.0	8.598856381706991e-07	pooledInVitroMucinAgarCarrierSamples-vs-pooledInVitroMucinAgarSupernatantSamples
B-ca-ATCC-43185__0:41070-41089-41403-41422	482	74	210	78	2.4193050193050194	1.8388901103769055e-06	pooledInVitroMucinAgarCarrierSamples-vs-pooledInVitroMucinAgarSupernatantSamples
C-sp-D5__0:5391096-5391153-5391329-5391386	6890	112	1869	6	0.19748910800275168	1.91598209026327e-06	pooledInVitroMucinAgarCarrierSamples-vs-pooledInVitroMucinAgarSupernatantSamples
C-sp-D5__0:574705-574763-574945-575003	10580	77	2837	2	0.0968647144184684	2.675567263037449e-06	pooledInVitroMucinAgarCarrierSamples-vs-pooledInVitroMucinAgarSupernatantSamples
C-sp-D5__0:1830155-1830190-1830357-1830392	8978	80	2328	2	0.09641323024054983	2.882748495079607e-06	pooledInVitroMucinAgarCarrierSamples-vs-pooledInVitroMucinAgarSupernatantSamples
C-sp-D5__0:1147027-1147086-1147265-1147324	10	68	10	3	0.04411764705882353	5.730051935378031e-06	pooledInVitroMucinAgarCarrierSamples-vs-pooledInVitroMucinAgarSupernatantSamples
P-jo-DSM-18315__0:2402974-2402990-2403692-2403708	40	2	44	32	14.545454545454545	5.9605451477072474e-06	pooledInVitroMucinAgarCarrierSamples-vs-pooledInVitroMucinAgarSupernatantSamples
C-sp-D5__0:1133997-1134051-1134193-1134247	5300	50	1463	0	0.0	7.2214726122670275e-06	pooledInVitroMucinAgarCarrierSamples-vs-pooledInVitroMucinAgarSupernatantSamples
C-sp-D5__0:1049579-1049636-1049818-1049875	2812	54	686	0	0.0	1.3646847764909688e-05	pooledInVitroMucinAgarCarrierSamples-vs-pooledInVitroMucinAgarSupernatantSamples
B-ca-ATCC-43185__0:3172212-3172236-3172487-3172511	5024	44	2764	58	2.3960005262465467	1.5204174004620602e-05	pooledInVitroMucinAgarCarrierSamples-vs-pooledInVitroMucinAgarSupernatantSamples
B-st-ATCC-43183__0:3332294-3332309-3332466-3332481	84	14	228	4	0.10526315789473684	2.0201364717207805e-05	pooledInVitroMucinAgarCarrierSamples-vs-pooledInVitroMucinAgarSupernatantSamples
I-bu-DSM-26588__0:2861219-2861232-2861284-2861297	29	24	14	64	5.523809523809524	2.1263043789574647e-05	pooledInVitroMucinAgarCarrierSamples-vs-pooledInVitroMucinAgarSupernatantSamples
C-co-ATCC-27758__0:2132116-2132151-2132243-2132278	784	12	1880	2	0.06950354609929077	2.1678332957470092e-05	pooledInVitroMucinAgarCarrierSamples-vs-pooledInVitroMucinAgarSupernatantSamples
B-fr-3-1-12__0:3167235-3167250-3167513-3167528	46	44	18	70	4.065656565656567	2.2503391579038232e-05	pooledInVitroMucinAgarCarrierSamples-vs-pooledInVitroMucinAgarSupernatantSamples
