## Supplementary Tables for "Comprehensive profiling of genomic invertons in defined gut microbial community reveals associations with intestinal colonization and surface adhesion": TableS15.csv

gene annotation	cond1-vs-cond2	condition with predicted upregulation	number of genes with annotation predicted upregulated	number of genes with different annotation predicted upregulated	number of genes with annotation not predicted upregulated	number of genes with different annotation not predicted upregulated	odds ratio	p-value
UpxY family transcription antiterminator	pooledIsolateCultureSamples-vs-pooledMouseStoolSamples	cond2	16	141	154	403448	297.2813852813852	1.3224342213496364e-33
UpxY family transcription antiterminator	pooledIsolateCultureSamples-vs-pooledMouseStoolSamples	cond1	13	128	157	403461	260.9968650477707	6.163211131467698e-27
UpxZ family transcription anti-terminator antagonist	pooledIsolateCultureSamples-vs-pooledMouseStoolSamples	cond1	10	131	43	403575	716.447718799929	3.7471090295358714e-25
SLBB domain-containing protein	pooledIsolateCultureSamples-vs-pooledMouseStoolSamples	cond2	8	149	53	403549	408.8124604280106	1.2619458878295143e-18
SH3 beta-barrel fold-containing protein	pooledIsolateCultureSamples-vs-pooledMouseStoolSamples	cond2	6	151	41	403561	391.1106444839283	3.325770488218805e-14
undecaprenyl-phosphate glucose phosphotransferase	pooledIsolateCultureSamples-vs-pooledMouseStoolSamples	cond2	6	151	70	403532	229.06263008514665	6.708677817492436e-13
DUF4373 domain-containing protein	pooledIsolateCultureSamples-vs-pooledMouseStoolSamples	cond2	6	151	112	403490	143.14924314096496	9.976493194992658e-12
polysaccharide biosynthesis/export family protein	pooledIsolateCultureSamples-vs-pooledMouseStoolSamples	cond2	6	151	117	403485	137.03005603667856	1.2845044039287352e-11
polysaccharide biosynthesis tyrosine autokinase	pooledIsolateCultureSamples-vs-pooledMouseStoolSamples	cond2	6	151	124	403478	129.29224524674214	1.7985736375177307e-11
chain-length determining protein	pooledIsolateCultureSamples-vs-pooledMouseStoolSamples	cond2	4	153	12	403590	879.2810457516341	3.989198079843578e-11
FimB/Mfa2 family fimbrial subunit	pooledInVitroMucinAgarCarrierSamples-vs-pooledInVitroMucinAgarSupernatantSamples	cond1	4	22	205	403528	357.89623059866966	1.0335342719323595e-09
UpxZ family transcription anti-terminator antagonist	pooledIsolateCultureSamples-vs-pooledMouseStoolSamples	cond2	4	153	49	403553	215.3143924236361	6.346756287752036e-09
Wzz/FepE/Etk N-terminal domain-containing protein	pooledIsolateCultureSamples-vs-pooledMouseStoolSamples	cond2	4	153	87	403515	121.2576064908722	5.7264941653813636e-08
UpxY family transcription antiterminator	pooledInVitroMucinAgarCarrierSamples-vs-pooledInVitroMucinAgarSupernatantSamples	cond2	3	16	167	403573	453.11339820359285	7.070492356792832e-08
TonB-dependent receptor	pooledIsolateCultureSamples-vs-pooledMouseStoolSamples	cond2	10	147	2721	400881	10.022350726398608	1.5003095461107966e-07
glucose-1-phosphate thymidylyltransferase RfbA	pooledIsolateCultureSamples-vs-pooledMouseStoolSamples	cond1	4	137	131	403487	89.92856744859866	1.819596768947132e-07
Calx-beta domain-containing protein	pooledInVitroMucinAgarCarrierSamples-vs-pooledInVitroMucinAgarSupernatantSamples	cond1	2	24	10	403723	3364.358333333333	2.630521363997625e-07
DUF5031 domain-containing protein	pooledIsolateCultureSamples-vs-pooledMouseStoolSamples	cond1	2	139	1	403617	5807.438848920863	3.6318287305871573e-07
RagB/SusD family nutrient uptake outer membrane protein	pooledIsolateCultureSamples-vs-pooledMouseStoolSamples	cond2	9	148	2289	401313	10.661497998653962	3.669688545525381e-07
capsular biosynthesis protein	pooledIsolateCultureSamples-vs-pooledMouseStoolSamples	cond2	3	154	39	403563	201.57992007992007	6.547719942706621e-07
FimB/Mfa2 family fimbrial subunit	pooledIsolateCultureSamples-vs-pooledMouseStoolSamples	cond1	4	137	205	403413	57.45600854548692	1.0409905234070037e-06
MraY family glycosyltransferase	pooledIsolateCultureSamples-vs-pooledMouseStoolSamples	cond1	3	138	83	403535	105.69277108433737	4.17645919409258e-06
nucleoside-diphosphate sugar epimerase/dehydratase	pooledIsolateCultureSamples-vs-pooledMouseStoolSamples	cond1	3	138	104	403514	84.34657190635451	8.056670928305389e-06
nucleoside-diphosphate sugar epimerase/dehydratase	pooledInVitroMucinAgarCarrierSamples-vs-pooledInVitroMucinAgarSupernatantSamples	cond2	2	17	105	403635	452.25210084033614	1.1862124693446684e-05
polysaccharide biosynthesis/export family protein	pooledIsolateCultureSamples-vs-pooledMouseStoolSamples	cond1	3	138	120	403498	73.09746376811594	1.2233438116100947e-05
restriction endonuclease subunit M	pooledIsolateCultureSamples-vs-pooledMouseStoolSamples	cond2	2	155	12	403590	433.9677419354838	1.3629770769185795e-05
polysaccharide biosynthesis tyrosine autokinase	pooledIsolateCultureSamples-vs-pooledMouseStoolSamples	cond1	3	138	127	403491	69.06727148236905	1.4436546243235754e-05
polysaccharide biosynthesis/export family protein	pooledInVitroMucinAgarCarrierSamples-vs-pooledInVitroMucinAgarSupernatantSamples	cond2	2	17	121	403619	392.43461351482733	1.568710377287271e-05
polysaccharide biosynthesis tyrosine autokinase	pooledInVitroMucinAgarCarrierSamples-vs-pooledInVitroMucinAgarSupernatantSamples	cond2	2	17	128	403612	370.9669117647058	1.752772590768589e-05
FdtA/QdtA family cupin domain-containing protein	pooledIsolateCultureSamples-vs-pooledMouseStoolSamples	cond1	2	139	22	403596	263.96075866579463	3.325219989643915e-05
FecR family protein	pooledInVitroMucinAgarCarrierSamples-vs-pooledInVitroMucinAgarSupernatantSamples	cond1	2	24	143	403590	235.1923076923077	4.1391383446731185e-05
OmpA family protein	pooledInVitroMucinAgarCarrierSamples-vs-pooledInVitroMucinAgarSupernatantSamples	cond1	2	24	286	403447	117.5544871794872	0.00016292749125948166
DUF3575 domain-containing protein	pooledInVitroMucinAgarCarrierSamples-vs-pooledInVitroMucinAgarSupernatantSamples	cond1	2	24	291	403442	115.53321878579612	0.0001686104478300413
undecaprenyl-phosphate glucose phosphotransferase	pooledIsolateCultureSamples-vs-pooledMouseStoolSamples	cond1	2	139	74	403544	78.4647093136302	0.00033929625508894183
galactose oxidase	pooledIsolateCultureSamples-vs-pooledMouseStoolSamples	cond2	1	156	0	403602	inf	0.00038884582114441404
TonB-dependent receptor	pooledIsolateCultureSamples-vs-pooledMouseStoolSamples	cond1	6	135	2725	400893	6.53851987767584	0.0004292350168809645
RagB/SusD family nutrient uptake outer membrane protein	pooledInVitroMucinAgarCarrierSamples-vs-pooledInVitroMucinAgarSupernatantSamples	cond1	3	23	2295	401438	22.815458937198066	0.0004340631895391061
MraY family glycosyltransferase	pooledIsolateCultureSamples-vs-pooledMouseStoolSamples	cond2	2	155	84	403518	61.98433179723502	0.0005374552198745705
capsular polysaccharide transcription antiterminator UpgY	pooledIsolateCultureSamples-vs-pooledMouseStoolSamples	cond1	1	140	1	403617	2882.9785714285717	0.0006983153552217512
TonB-dependent receptor	pooledInVitroMucinAgarCarrierSamples-vs-pooledInVitroMucinAgarSupernatantSamples	cond1	3	23	2728	401005	19.173387096774192	0.0007153890244514272
IS1595-like element ISBun1 family transposase	pooledIsolateCultureSamples-vs-pooledMouseStoolSamples	cond2	1	156	1	403601	2587.185897435897	0.000777541404557479
nucleotide sugar dehydrogenase	pooledIsolateCultureSamples-vs-pooledMouseStoolSamples	cond1	2	139	126	403492	46.076510220395114	0.0009561985312310922
4-(cytidine 5'-diphospho)-2-C-methyl-D-erythritol kinase	pooledIsolateCultureSamples-vs-pooledMouseStoolSamples	cond2	2	155	118	403484	44.120721705850194	0.0010408426058214411
DUF4407 domain-containing protein	pooledIsolateCultureSamples-vs-pooledMouseStoolSamples	cond1	1	140	2	403616	1441.4857142857145	0.0010472914409148256
chaperonin GroEL	pooledIsolateCultureSamples-vs-pooledMouseStoolSamples	cond2	2	155	124	403478	41.985223725286154	0.0011462328903275195
co-chaperone GroES	pooledIsolateCultureSamples-vs-pooledMouseStoolSamples	cond2	2	155	124	403478	41.985223725286154	0.0011462328903275195
DegT/DnrJ/EryC1/StrS family aminotransferase	pooledIsolateCultureSamples-vs-pooledMouseStoolSamples	cond2	2	155	125	403477	41.64923870967742	0.0011642756856250645
RagB/SusD family nutrient uptake outer membrane protein	pooledIsolateCultureSamples-vs-pooledMouseStoolSamples	cond1	5	136	2293	401325	6.434625202021498	0.0013567314589463509
virulence factor SrfC family protein	pooledIsolateCultureSamples-vs-pooledMouseStoolSamples	cond1	1	140	3	403615	960.9880952380953	0.0013961465215013556
virulence factor SrfB	pooledIsolateCultureSamples-vs-pooledMouseStoolSamples	cond1	1	140	3	403615	960.9880952380953	0.0013961465215013556
polysaccharide biosynthesis protein	pooledIsolateCultureSamples-vs-pooledMouseStoolSamples	cond1	2	139	156	403462	37.21287585316362	0.0014491449972284542
lipopolysaccharide biosynthesis protein	pooledIsolateCultureSamples-vs-pooledMouseStoolSamples	cond1	2	139	161	403457	36.056749631350826	0.0015408537202592964
UDP binding domain-containing protein	pooledIsolateCultureSamples-vs-pooledMouseStoolSamples	cond1	1	140	4	403614	720.7392857142858	0.0017448806372434775
lipopolysaccharide biosynthesis protein	pooledIsolateCultureSamples-vs-pooledMouseStoolSamples	cond2	2	155	161	403441	32.33348026447606	0.001903704698624007
capsular biosynthesis protein	pooledInVitroMucinAgarCarrierSamples-vs-pooledInVitroMucinAgarSupernatantSamples	cond2	1	18	41	403699	547.0176151761517	0.0019746212613979824
ornithine cyclodeaminase	pooledIsolateCultureSamples-vs-pooledMouseStoolSamples	cond1	1	140	5	403613	576.59	0.002093493833909105
hypothetical protein	pooledIsolateCultureSamples-vs-pooledMouseStoolSamples	cond2	10	147	58959	344643	0.3976509445685362	0.0020973388034304166
UDP-4-amino-4%2C6-dideoxy-N-acetyl-beta-L-altrosamine transaminase	pooledIsolateCultureSamples-vs-pooledMouseStoolSamples	cond1	1	140	8	403610	360.3660714285714	0.003138608301935432
UDP-N-acetylglucosamine 4%2C6-dehydratase (inverting)	pooledIsolateCultureSamples-vs-pooledMouseStoolSamples	cond1	1	140	8	403610	360.3660714285714	0.003138608301935432
carboxypeptidase-like regulatory domain-containing protein	pooledIsolateCultureSamples-vs-pooledMouseStoolSamples	cond2	2	155	222	403380	23.44551002615519	0.0035457505662098493
SLBB domain-containing protein	pooledInVitroMucinAgarCarrierSamples-vs-pooledInVitroMucinAgarSupernatantSamples	cond1	1	25	60	403673	269.1153333333333	0.0039207977265486894
6-bladed beta-propeller	pooledIsolateCultureSamples-vs-pooledMouseStoolSamples	cond2	2	155	261	403341	19.94022988505747	0.004842935878255129
DUF3575 domain-containing protein	pooledIsolateCultureSamples-vs-pooledMouseStoolSamples	cond1	2	139	291	403327	19.942495488145568	0.004846508113562355
capsular polysaccharide biosynthesis protein CapF	pooledIsolateCultureSamples-vs-pooledMouseStoolSamples	cond1	1	140	13	403605	221.76098901098905	0.004878051192083789
acyl carrier protein	pooledIsolateCultureSamples-vs-pooledMouseStoolSamples	cond2	2	155	262	403340	19.864072888451123	0.004878665852262665
undecaprenyl-phosphate glucose phosphotransferase	pooledInVitroMucinAgarCarrierSamples-vs-pooledInVitroMucinAgarSupernatantSamples	cond1	1	25	75	403658	215.28426666666667	0.00488266162709524
RagB/SusD family nutrient uptake outer membrane protein	pooledInVitroMucinAgarCarrierSamples-vs-pooledInVitroMucinAgarSupernatantSamples	cond2	2	17	2296	401444	20.569993851199012	0.005191921045982894
PglZ domain-containing protein	pooledIsolateCultureSamples-vs-pooledMouseStoolSamples	cond2	1	156	13	403589	199.00838264299801	0.005430190777878629
Wzz/FepE/Etk N-terminal domain-containing protein	pooledInVitroMucinAgarCarrierSamples-vs-pooledInVitroMucinAgarSupernatantSamples	cond1	1	25	90	403643	179.3968888888889	0.005843632404052047
DUF4391 domain-containing protein	pooledIsolateCultureSamples-vs-pooledMouseStoolSamples	cond1	1	140	16	403602	180.1794642857143	0.005920270015991875
endonuclease/exonuclease/phosphatase family protein	pooledIsolateCultureSamples-vs-pooledMouseStoolSamples	cond1	2	139	325	403293	17.85469839513005	0.005992150292202468
nucleotide sugar dehydrogenase	pooledInVitroMucinAgarCarrierSamples-vs-pooledInVitroMucinAgarSupernatantSamples	cond2	1	18	127	403613	176.55861767279092	0.006006373599849142
right-handed parallel beta-helix repeat-containing protein	pooledInVitroMucinAgarCarrierSamples-vs-pooledInVitroMucinAgarSupernatantSamples	cond2	1	18	143	403597	156.7975912975913	0.006754762644380196
flavodoxin family protein	pooledIsolateCultureSamples-vs-pooledMouseStoolSamples	cond2	2	155	320	403282	16.261370967741936	0.0071566837781260875
TonB-dependent receptor	pooledInVitroMucinAgarCarrierSamples-vs-pooledInVitroMucinAgarSupernatantSamples	cond2	2	17	2729	401011	17.287564934365097	0.007245118103794039
multidrug transporter	pooledIsolateCultureSamples-vs-pooledMouseStoolSamples	cond1	1	140	22	403596	131.03766233766234	0.008001457349572236
HipA N-terminal domain-containing protein	pooledIsolateCultureSamples-vs-pooledMouseStoolSamples	cond2	1	156	25	403577	103.48128205128204	0.010061313506029837
NAD-dependent epimerase/dehydratase family protein	pooledInVitroMucinAgarCarrierSamples-vs-pooledInVitroMucinAgarSupernatantSamples	cond2	1	18	221	403519	101.43765711412772	0.010395521175647444
UpxY family transcription antiterminator	pooledInVitroMucinAgarCarrierSamples-vs-pooledInVitroMucinAgarSupernatantSamples	cond1	1	25	169	403564	95.51810650887577	0.010890038208334677
bifunctional aspartate kinase/homoserine dehydrogenase I	pooledIsolateCultureSamples-vs-pooledMouseStoolSamples	cond1	1	140	32	403586	90.08616071428571	0.011460493328759348
RhuM protein	pooledIsolateCultureSamples-vs-pooledMouseStoolSamples	cond2	1	156	30	403572	86.23333333333332	0.011984618182815885
fimbrillin family protein	pooledIsolateCultureSamples-vs-pooledMouseStoolSamples	cond1	2	139	473	403145	12.263525331954307	0.012237572927554674
ketoacyl-ACP synthase III	pooledIsolateCultureSamples-vs-pooledMouseStoolSamples	cond2	1	156	31	403571	83.45140612076095	0.01236883334030089
DUF2971 domain-containing protein	pooledIsolateCultureSamples-vs-pooledMouseStoolSamples	cond1	1	140	35	403583	82.36387755102041	0.01249586687215412
bifunctional aspartate kinase/homoserine dehydrogenase I	pooledIsolateCultureSamples-vs-pooledMouseStoolSamples	cond2	1	156	32	403570	80.84334935897436	0.012752900029960991
amino acid adenylation domain-containing protein	pooledIsolateCultureSamples-vs-pooledMouseStoolSamples	cond2	1	156	39	403563	66.33185404339251	0.015437214744546688
acetyltransferase	pooledIsolateCultureSamples-vs-pooledMouseStoolSamples	cond1	1	140	44	403574	65.51525974025974	0.015595531543906626
Eco57I restriction-modification methylase domain-containing protein	pooledIsolateCultureSamples-vs-pooledMouseStoolSamples	cond2	1	156	40	403562	64.67339743589744	0.01582009581643376
cofactor-independent phosphoglycerate mutase	pooledIsolateCultureSamples-vs-pooledMouseStoolSamples	cond1	1	140	47	403571	61.332978723404246	0.016626604796564592
DNA-binding domain-containing protein	pooledIsolateCultureSamples-vs-pooledMouseStoolSamples	cond1	1	140	47	403571	61.332978723404246	0.016626604796564592
C10 family peptidase	pooledIsolateCultureSamples-vs-pooledMouseStoolSamples	cond1	1	140	51	403567	56.521988795518205	0.017999701284242466
cofactor-independent phosphoglycerate mutase	pooledIsolateCultureSamples-vs-pooledMouseStoolSamples	cond2	1	156	47	403555	55.04023458810693	0.018496123826248472
immunity 17 family protein	pooledIsolateCultureSamples-vs-pooledMouseStoolSamples	cond2	1	156	47	403555	55.04023458810693	0.018496123826248472
DUF6383 domain-containing protein	pooledIsolateCultureSamples-vs-pooledMouseStoolSamples	cond1	1	140	60	403558	48.04261904761905	0.02108221201774631
SLBB domain-containing protein	pooledIsolateCultureSamples-vs-pooledMouseStoolSamples	cond1	1	140	60	403558	48.04261904761905	0.02108221201774631
HipA domain-containing protein	pooledIsolateCultureSamples-vs-pooledMouseStoolSamples	cond2	1	156	57	403545	45.382928475033744	0.022306483944894453
DUF5119 domain-containing protein	pooledIsolateCultureSamples-vs-pooledMouseStoolSamples	cond1	1	140	68	403550	42.38970588235294	0.02381415501984029
UDP-glucose/GDP-mannose dehydrogenase family protein	pooledIsolateCultureSamples-vs-pooledMouseStoolSamples	cond1	1	140	68	403550	42.38970588235294	0.02381415501984029
IPT/TIG domain-containing protein	pooledIsolateCultureSamples-vs-pooledMouseStoolSamples	cond2	1	156	63	403539	41.06013431013431	0.024585641053461556
aspartate carbamoyltransferase regulatory subunit	pooledIsolateCultureSamples-vs-pooledMouseStoolSamples	cond1	1	140	82	403536	35.15121951219512	0.028576851581111725
HNH endonuclease	pooledIsolateCultureSamples-vs-pooledMouseStoolSamples	cond1	1	140	86	403532	33.51594684385382	0.02993337933162825
Wzz/FepE/Etk N-terminal domain-containing protein	pooledIsolateCultureSamples-vs-pooledMouseStoolSamples	cond1	1	140	90	403528	32.026031746031755	0.03128802624081762
RNA polymerase sigma-70 factor	pooledInVitroMucinAgarCarrierSamples-vs-pooledInVitroMucinAgarSupernatantSamples	cond2	1	18	680	403060	32.9297385620915	0.03156519700007773
Abi family protein	pooledIsolateCultureSamples-vs-pooledMouseStoolSamples	cond2	1	156	82	403520	31.54471544715447	0.03176820105133922
Coenzyme F420 hydrogenase/dehydrogenase%2C beta subunit C-terminal domain	pooledIsolateCultureSamples-vs-pooledMouseStoolSamples	cond1	1	140	97	403521	29.714359351988215	0.033654140180626665
GDP-mannose 4%2C6-dehydratase	pooledIsolateCultureSamples-vs-pooledMouseStoolSamples	cond1	1	140	99	403519	29.11392496392497	0.03432911815891988
aspartate carbamoyltransferase	pooledIsolateCultureSamples-vs-pooledMouseStoolSamples	cond1	1	140	99	403519	29.11392496392497	0.03432911815891988
Coenzyme F420 hydrogenase/dehydrogenase%2C beta subunit C-terminal domain	pooledIsolateCultureSamples-vs-pooledMouseStoolSamples	cond2	1	156	97	403505	26.665675389902194	0.03740150080844441
DUF3868 domain-containing protein	pooledIsolateCultureSamples-vs-pooledMouseStoolSamples	cond1	1	140	110	403508	26.201818181818187	0.038033137820997716
DUF3987 domain-containing protein	pooledIsolateCultureSamples-vs-pooledMouseStoolSamples	cond1	1	140	110	403508	26.201818181818187	0.038033137820997716
serine hydroxymethyltransferase	pooledIsolateCultureSamples-vs-pooledMouseStoolSamples	cond1	1	140	117	403501	24.633760683760684	0.04038289289762422
threonine synthase	pooledIsolateCultureSamples-vs-pooledMouseStoolSamples	cond1	1	140	119	403499	24.21962785114045	0.04105320414807243
dTDP-4-dehydrorhamnose reductase	pooledIsolateCultureSamples-vs-pooledMouseStoolSamples	cond1	1	140	122	403496	23.62388758782201	0.04205779940053809
DUF3987 domain-containing protein	pooledIsolateCultureSamples-vs-pooledMouseStoolSamples	cond2	1	156	110	403492	23.513519813519807	0.0422573434500769
ATP-grasp domain-containing protein	pooledIsolateCultureSamples-vs-pooledMouseStoolSamples	cond2	1	156	112	403490	23.093521062271066	0.043002232812154116
dTDP-glucose 4%2C6-dehydratase	pooledIsolateCultureSamples-vs-pooledMouseStoolSamples	cond1	1	140	132	403486	21.833658008658013	0.04539890927797673
threonine synthase	pooledIsolateCultureSamples-vs-pooledMouseStoolSamples	cond2	1	156	119	403483	21.734701572936867	0.04560481501361073
family 78 glycoside hydrolase catalytic domain	pooledIsolateCultureSamples-vs-pooledMouseStoolSamples	cond1	1	140	136	403482	21.19128151260504	0.046732111231502484
tRNA (adenosine(37)-N6)-threonylcarbamoyltransferase complex ATPase subunit type 1 TsaE	pooledIsolateCultureSamples-vs-pooledMouseStoolSamples	cond2	1	156	123	403479	21.02767354596623	0.0470888460313219
dTDP-4-dehydrorhamnose 3%2C5-epimerase	pooledIsolateCultureSamples-vs-pooledMouseStoolSamples	cond1	1	140	138	403480	20.88405797101449	0.04739801876747644
nucleotide sugar dehydrogenase	pooledIsolateCultureSamples-vs-pooledMouseStoolSamples	cond2	1	156	127	403475	20.365182717544922	0.04857058411252088
right-handed parallel beta-helix repeat-containing protein	pooledIsolateCultureSamples-vs-pooledMouseStoolSamples	cond1	1	140	143	403475	20.153596403596406	0.049060767539672576
FecR family protein	pooledIsolateCultureSamples-vs-pooledMouseStoolSamples	cond1	1	140	144	403474	20.01359126984127	0.04939297134427585
MBOAT family O-acyltransferase	pooledIsolateCultureSamples-vs-pooledMouseStoolSamples	cond2	1	156	133	403469	19.446163485637168	0.05078889983852385
BT4734/BF3469 family protein	pooledIsolateCultureSamples-vs-pooledMouseStoolSamples	cond1	1	140	149	403469	19.341754554170663	0.05105226264098472
FecR family protein	pooledIsolateCultureSamples-vs-pooledMouseStoolSamples	cond2	1	156	144	403458	17.960202991452988	0.05484247258160487
BT4734/BF3469 family protein	pooledIsolateCultureSamples-vs-pooledMouseStoolSamples	cond2	1	156	149	403453	17.357296506625367	0.05667931510735416
flavin reductase family protein	pooledIsolateCultureSamples-vs-pooledMouseStoolSamples	cond1	1	140	167	403451	17.256244653550038	0.05700193505989382
site-specific DNA-methyltransferase	pooledIsolateCultureSamples-vs-pooledMouseStoolSamples	cond1	1	140	172	403446	16.754401993355483	0.058648038550390975
leucine-rich repeat protein	pooledIsolateCultureSamples-vs-pooledMouseStoolSamples	cond1	1	140	176	403442	16.37345779220779	0.05996286694240417
transglutaminase domain-containing protein	pooledIsolateCultureSamples-vs-pooledMouseStoolSamples	cond1	1	140	184	403434	15.661257763975156	0.06258705568977754
oligosaccharide flippase family protein	pooledIsolateCultureSamples-vs-pooledMouseStoolSamples	cond1	1	140	199	403419	14.480222541277818	0.06748782011632291
NAD-dependent epimerase/dehydratase family protein	pooledIsolateCultureSamples-vs-pooledMouseStoolSamples	cond1	1	140	221	403397	13.038041370394314	0.07462962642040692
oligosaccharide flippase family protein	pooledIsolateCultureSamples-vs-pooledMouseStoolSamples	cond2	1	156	199	403403	12.994556113902847	0.07485376959232208
DEAD/DEAH box helicase family protein	pooledIsolateCultureSamples-vs-pooledMouseStoolSamples	cond2	1	156	209	403393	12.372500306710831	0.07844669039394743
Rpn family recombination-promoting nuclease/putative transposase	pooledIsolateCultureSamples-vs-pooledMouseStoolSamples	cond2	1	156	218	403384	11.861444366031522	0.08166846307209215
nucleotidyltransferase domain-containing protein	pooledIsolateCultureSamples-vs-pooledMouseStoolSamples	cond2	1	156	223	403379	11.595348970909507	0.08345349833818233
acyl carrier protein	pooledIsolateCultureSamples-vs-pooledMouseStoolSamples	cond1	1	140	263	403355	10.95478001086366	0.08811351261209062
transcriptional regulator	pooledIsolateCultureSamples-vs-pooledMouseStoolSamples	cond2	1	156	245	403357	10.553558346415489	0.09126678400226974
SusD/RagB family nutrient-binding outer membrane lipoprotein	pooledIsolateCultureSamples-vs-pooledMouseStoolSamples	cond2	1	156	250	403352	10.342358974358977	0.09303328021575984
sugar transferase	pooledIsolateCultureSamples-vs-pooledMouseStoolSamples	cond1	1	140	281	403337	10.252592780884596	0.09383243044317366
porin family protein	pooledIsolateCultureSamples-vs-pooledMouseStoolSamples	cond1	1	140	326	403292	8.836371603856266	0.10797439755089354
aminotransferase class I/II-fold pyridoxal phosphate-dependent enzyme	pooledIsolateCultureSamples-vs-pooledMouseStoolSamples	cond1	1	140	465	403153	6.192826420890938	0.1502880992606986
acyltransferase	pooledIsolateCultureSamples-vs-pooledMouseStoolSamples	cond2	1	156	509	403093	5.076482293083472	0.1800198038598794
histidine kinase	pooledIsolateCultureSamples-vs-pooledMouseStoolSamples	cond2	1	156	545	403057	4.740731592566455	0.19143530255858196
aldo/keto reductase	pooledIsolateCultureSamples-vs-pooledMouseStoolSamples	cond1	1	140	611	403007	4.711328033668459	0.19258767724076464
SDR family oxidoreductase	pooledIsolateCultureSamples-vs-pooledMouseStoolSamples	cond2	1	156	606	402996	4.262883980705763	0.21041887014808566
RNA polymerase sigma-70 factor	pooledIsolateCultureSamples-vs-pooledMouseStoolSamples	cond1	1	140	680	402938	4.232542016806723	0.2118443650351756
Gfo/Idh/MocA family oxidoreductase	pooledIsolateCultureSamples-vs-pooledMouseStoolSamples	cond2	1	156	661	402941	3.9076476977384687	0.2271551923425169
SusC/RagA family TonB-linked outer membrane protein	pooledIsolateCultureSamples-vs-pooledMouseStoolSamples	cond2	1	156	720	402882	3.586912393162393	0.24471697120781646
hypothetical protein	pooledInVitroMucinAgarCarrierSamples-vs-pooledInVitroMucinAgarSupernatantSamples	cond2	1	18	58968	344772	0.3248202414869081	0.3443463843942871
transposase	pooledIsolateCultureSamples-vs-pooledMouseStoolSamples	cond1	1	140	1488	402130	1.9303475422427037	0.4060960152949196
site-specific integrase	pooledIsolateCultureSamples-vs-pooledMouseStoolSamples	cond2	1	156	1413	402189	1.8245821764930048	0.4235690022241375
hypothetical protein	pooledIsolateCultureSamples-vs-pooledMouseStoolSamples	cond1	17	124	58952	344666	0.8015435739956838	0.4737997157661754
ATP-binding protein	pooledIsolateCultureSamples-vs-pooledMouseStoolSamples	cond1	1	140	2758	400860	1.0381746607272349	0.6197659473649016
hypothetical protein	pooledInVitroMucinAgarCarrierSamples-vs-pooledInVitroMucinAgarSupernatantSamples	cond1	4	22	58965	344768	1.0630898144507912	0.7854971638511739
helix-turn-helix transcriptional regulator	pooledIsolateCultureSamples-vs-pooledMouseStoolSamples	cond2	1	156	3297	400305	0.7783007862625697	1.0
ATP-binding protein	pooledIsolateCultureSamples-vs-pooledMouseStoolSamples	cond2	1	156	2758	400844	0.9316580204905078	1.0
