## Supplementary Tables for "Comprehensive profiling of genomic invertons in defined gut microbial community reveals associations with intestinal colonization and surface adhesion": TableS17.csv

gene ID	median in vitro RPKM	median mouse RPKM	ratio	predicted upregulated condition
B-th-VPI-5482_003262	17.895011981823718	10.471571397511584	1.7089137152878704	in vitro culture
B-th-VPI-5482_003263	17.698971102506164	6.923796997232458	2.55625217053312	in vitro culture
B-th-VPI-5482_003264	16.750032332709672	6.712495252603251	2.495351088138744	in vitro culture
B-th-VPI-5482_003265	13.616715416924976	26.447569718389147	0.5148569627347346	in vitro culture
B-th-VPI-5482_003266	8.733120940305394	5.422102999725344	1.6106519814816809	in vitro culture
B-th-VPI-5482_001879	2.323361830955597	3.5383132553860897	0.6566297733585149	mouse
B-th-VPI-5482_001880	0.27400130322599603	0.6857373089266015	0.3995718180404911	mouse
B-th-VPI-5482_004351	5.223026467633508	21.551847257556	0.2423470436299763	mouse
B-th-VPI-5482_004352	4.02183698755582	20.20428770014106	0.19905858831775303	mouse
B-th-VPI-5482_004353	3.1945327417202	11.404656721443226	0.28010775069746596	mouse
B-th-VPI-5482_004354	0.6540380646951399	7.507210976580902	0.08712131132792758	mouse
B-th-VPI-5482_004355	1.2850593375037844	4.719705775246549	0.2722753067031292	mouse
